# Revisiting the cancer microbiome using PRISM

**DOI:** 10.1101/2025.01.21.634087

**Authors:** Bassel C. Ghaddar, Martin J. Blaser, Subhajyoti De

## Abstract

Recent controversy around the cancer microbiome highlights the need for improved microbial analysis methods for human genomics data. We developed PRISM, a computational approach for precise microorganism identification and decontamination from low-biomass sequencing data. PRISM removes spurious signals and achieves excellent performance when benchmarked on a curated dataset of 62,006 known true- and false-positive taxa. We then use PRISM to detect microbes in 8 cancer types from the CPTAC and TCGA datasets. We identify rich microbiomes in gastrointestinal tract tumors in CPTAC and identify bacteria in a subset of pancreatic tumors that are associated with altered glycoproteomes, more extensive smoking histories, and higher tumor recurrence risk. We find relatively sparse microbes in other cancer types and in TCGA, which we demonstrate may reflect differing sequencing parameters. Overall, PRISM does not replace gold-standard controls, but it enables higher-confidence analyses and reveals tumor-associated microorganisms with potential molecular and clinical significance.
