## Supplementary material for "Revisiting the cancer microbiome using PRISM": Table S1

### Sheet: x
Project	Sample	Data type	Known pathogen	Taxid	SelectionStrategy
PRJDB14694	DRR415303	CLID	EBV / Human gammaherpesvirus 4	10376	polyA
PRJDB14694	DRR415304	CLID	EBV / Human gammaherpesvirus 4	10376	polyA
PRJDB14694	DRR415305	CLID	EBV / Human gammaherpesvirus 4	10376	polyA
PRJDB14694	DRR415306	CLID	EBV / Human gammaherpesvirus 4	10376	polyA
PRJDB14694	DRR415307	CLID	EBV / Human gammaherpesvirus 4	10376	polyA
PRJDB14694	DRR415308	CLID	EBV / Human gammaherpesvirus 4	10376	polyA
PRJDB14694	DRR415309	CLID	EBV / Human gammaherpesvirus 4	10376	polyA
PRJDB14694	DRR415310	CLID	EBV / Human gammaherpesvirus 4	10376	polyA
PRJDB14694	DRR415311	CLID	EBV / Human gammaherpesvirus 4	10376	polyA
PRJDB14694	DRR415312	CLID	EBV / Human gammaherpesvirus 4	10376	polyA
PRJDB14694	DRR415313	CLID	EBV / Human gammaherpesvirus 4	10376	polyA
PRJDB7352	DRR149005	CLID	Measles morbillivirus	11234	Ribosomal depletion
PRJDB9077	DRR200603	CLID	HTLV	11908	CAGE
PRJEB22183	ERR2097201	CLID	HIV-1	11676	polyA
PRJEB32013	ERR3262080	CLID	Streptococcus pneumoniae	1313	polyA
PRJEB32013	ERR3262084	CLID	Streptococcus pneumoniae	1313	polyA
PRJEB32013	ERR3262085	CLID	Streptococcus pneumoniae	1313	polyA
PRJEB32013	ERR3262086	CLID	Streptococcus pneumoniae	1313	polyA
PRJEB32013	ERR3262088	CLID	Streptococcus pneumoniae	1313	polyA
PRJEB32013	ERR3262091	CLID	Streptococcus pneumoniae	1313	polyA
PRJEB32013	ERR3262092	CLID	Streptococcus pneumoniae	1313	polyA
PRJEB32013	ERR3262093	CLID	Streptococcus pneumoniae	1313	polyA
PRJEB32013	ERR3262098	CLID	Streptococcus pneumoniae	1313	polyA
PRJEB32829	ERR3346324	CLID	Neisseria meningitides	487	polyA
PRJEB32829	ERR3346325	CLID	Neisseria meningitides	487	polyA
PRJEB32829	ERR3346326	CLID	Neisseria meningitides	487	polyA
PRJEB33005	ERR3367901	CLID	Borriella burgdorferi / Borreliella garinii	29519, 139	polyA
PRJEB34920	ERR3597432	CLID	HIV-1	11676	polyA
PRJEB34920	ERR3597433	CLID	HIV-1	11676	polyA
PRJEB34920	ERR3597434	CLID	HIV-1	11676	polyA
PRJEB34920	ERR3597435	CLID	HIV-1	11676	polyA
PRJEB34920	ERR3597436	CLID	HIV-1	11676	polyA
PRJEB34920	ERR3597437	CLID	HIV-1	11676	polyA
PRJEB34920	ERR3597438	CLID	HIV-1	11676	polyA
PRJEB34920	ERR3597439	CLID	HIV-1	11676	polyA
PRJEB34920	ERR3597440	CLID	HIV-1	11676	polyA
PRJEB40775	ERR4675284	CLID	Staphylococcus aureus	1280	NA
PRJEB40775	ERR4675285	CLID	Staphylococcus aureus	1280	NA
PRJEB40775	ERR4675286	CLID	Staphylococcus aureus	1280	NA
PRJEB40775	ERR4675289	CLID	Staphylococcus aureus	1280	NA
PRJEB40775	ERR4675290	CLID	Staphylococcus aureus	1280	NA
PRJEB40775	ERR4675295	CLID	Staphylococcus aureus	1280	NA
PRJEB41101	ERR4793908	CLID	Staphylococcus aureus	1280	NA
PRJEB41101	ERR4793909	CLID	Staphylococcus aureus	1280	NA
PRJEB41101	ERR4793910	CLID	Staphylococcus aureus	1280	NA
PRJEB41101	ERR4793911	CLID	Staphylococcus aureus	1280	NA
PRJEB41101	ERR4793912	CLID	Staphylococcus aureus	1280	NA
PRJEB41101	ERR4793913	CLID	Staphylococcus aureus	1280	NA
PRJEB41101	ERR4793914	CLID	Staphylococcus aureus	1280	NA
PRJEB4204	ERR338416	CLID	Varicella zoster virus (pOKA) infected	10335	polyA
PRJEB4204	ERR338419	CLID	Varicella zoster virus (pOKA) infected	10335	polyA
PRJEB4204	ERR338421	CLID	Varicella zoster virus (pOKA) infected	10335	polyA
PRJEB4204	ERR338426	CLID	Varicella zoster virus (pOKA) infected	10335	polyA
PRJEB4204	ERR338427	CLID	Varicella zoster virus (pOKA) infected	10335	polyA
PRJEB4204	ERR338430	CLID	VZV (HHV3)	10335	polyA
PRJEB4204	ERR338431	CLID	Varicella zoster virus (pOKA) infected	10335	polyA
PRJEB4204	ERR338433	CLID	Varicella zoster virus (pOKA) infected	10335	polyA
PRJEB44914	ERR5917793	CLID	Salmonella enterica serovar Enteritidis	28901, 59201, 149539	Ribosomal depletion
PRJEB44914	ERR5917794	CLID	Salmonella enterica serovar Enteritidis	28901, 59201, 149539	Ribosomal depletion
PRJEB44914	ERR5917795	CLID	Salmonella enterica serovar Enteritidis	28901, 59201, 149539	Ribosomal depletion
PRJEB44914	ERR5917796	CLID	Salmonella enterica serovar Enteritidis	28901, 59201, 149539	Ribosomal depletion
PRJEB44914	ERR5917797	CLID	Salmonella enterica serovar Enteritidis	28901, 59201, 149539	Ribosomal depletion
PRJEB44914	ERR5917798	CLID	Salmonella enterica serovar Enteritidis	28901, 59201, 149539	Ribosomal depletion
PRJEB44914	ERR5917799	CLID	Salmonella enterica serovar Enteritidis	28901, 59201, 149539	Ribosomal depletion
PRJEB44914	ERR5917800	CLID	Salmonella enterica serovar Enteritidis	28901, 59201, 149539	Ribosomal depletion
PRJEB44914	ERR5917801	CLID	Salmonella enterica serovar Typhimurium Type 3 secretion system-1 mutant	28901, 59201, 90371	Ribosomal depletion
PRJEB44914	ERR5917802	CLID	Salmonella enterica serovar Typhimurium Type 3 secretion system-1 mutant	28901, 59201, 90371	Ribosomal depletion
PRJEB44914	ERR5917803	CLID	Salmonella enterica serovar Typhimurium Type 3 secretion system-1 mutant	28901, 59201, 90371	Ribosomal depletion
PRJEB44914	ERR5917804	CLID	Salmonella enterica serovar Typhimurium Type 3 secretion system-1 mutant	28901, 59201, 90371	Ribosomal depletion
PRJEB44914	ERR5917805	CLID	Salmonella enterica serovar Typhimurium Type 3 secretion system-1 mutant	28901, 59201, 90371	Ribosomal depletion
PRJEB44914	ERR5917806	CLID	Salmonella enterica serovar Typhimurium Type 3 secretion system-1 mutant	28901, 59201, 90371	Ribosomal depletion
PRJEB44914	ERR5917808	CLID	Salmonella enterica serovar Typhimurium Type 3 secretion system-1 mutant	28901, 59201, 90371	Ribosomal depletion
PRJEB44914	ERR5917809	CLID	Salmonella enterica serovar Typhimurium Type 3 secretion system-2 mutant	28901, 59201, 90371	Ribosomal depletion
PRJEB44914	ERR5917810	CLID	Salmonella enterica serovar Typhimurium Type 3 secretion system-2 mutant	28901, 59201, 90371	Ribosomal depletion
PRJEB44914	ERR5917811	CLID	Salmonella enterica serovar Typhimurium Type 3 secretion system-2 mutant	28901, 59201, 90371	Ribosomal depletion
PRJEB44914	ERR5917812	CLID	Salmonella enterica serovar Typhimurium Type 3 secretion system-2 mutant	28901, 59201, 90371	Ribosomal depletion
PRJEB44914	ERR5917813	CLID	Salmonella enterica serovar Typhimurium Type 3 secretion system-2 mutant	28901, 59201, 90371	Ribosomal depletion
PRJEB44914	ERR5917814	CLID	Salmonella enterica serovar Typhimurium Type 3 secretion system-2 mutant	28901, 59201, 90371	Ribosomal depletion
PRJEB44914	ERR5917815	CLID	Salmonella enterica serovar Typhimurium Type 3 secretion system-2 mutant	28901, 59201, 90371	Ribosomal depletion
PRJEB44914	ERR5917816	CLID	Salmonella enterica serovar Typhimurium Type 3 secretion system-2 mutant	28901, 59201, 90371	Ribosomal depletion
PRJEB44914	ERR5917817	CLID	Salmonella enterica serovar Typhi	28901, 59201, 90370	Ribosomal depletion
PRJEB44914	ERR5917818	CLID	Salmonella enterica serovar Typhi	28901, 59201, 90370	Ribosomal depletion
PRJEB44914	ERR5917819	CLID	Salmonella enterica serovar Typhi	28901, 59201, 90370	Ribosomal depletion
PRJEB44914	ERR5917820	CLID	Salmonella enterica serovar Typhi	28901, 59201, 90370	Ribosomal depletion
PRJEB44914	ERR5917821	CLID	Salmonella enterica serovar Typhi	28901, 59201, 90370	Ribosomal depletion
PRJEB44914	ERR5917822	CLID	Salmonella enterica serovar Typhi	28901, 59201, 90370	Ribosomal depletion
PRJEB44914	ERR5917823	CLID	Salmonella enterica serovar Typhi	28901, 59201, 90370	Ribosomal depletion
PRJEB44914	ERR5917824	CLID	Salmonella enterica serovar Typhi	28901, 59201, 90370	Ribosomal depletion
PRJEB44914	ERR5917825	CLID	Salmonella enterica serovar Typhimurium	28901, 59201, 90371	Ribosomal depletion
PRJEB44914	ERR5917826	CLID	Salmonella enterica serovar Typhimurium	28901, 59201, 90371	Ribosomal depletion
PRJEB44914	ERR5917827	CLID	Salmonella enterica serovar Typhimurium	28901, 59201, 90371	Ribosomal depletion
PRJEB44914	ERR5917828	CLID	Salmonella enterica serovar Typhimurium	28901, 59201, 90371	Ribosomal depletion
PRJEB44914	ERR5917829	CLID	Salmonella enterica serovar Typhimurium	28901, 59201, 90371	Ribosomal depletion
PRJEB44914	ERR5917830	CLID	Salmonella enterica serovar Typhimurium	28901, 59201, 90371	Ribosomal depletion
PRJEB44914	ERR5917831	CLID	Salmonella enterica serovar Typhimurium	28901, 59201, 90371	Ribosomal depletion
PRJEB44914	ERR5917832	CLID	Salmonella enterica serovar Typhimurium	28901, 59201, 90371	Ribosomal depletion
PRJEB44958	ERR5924422	CLID	Yersinia enterocolitica	630	polyA
PRJEB44958	ERR5924423	CLID	Yersinia enterocolitica	630	polyA
PRJEB44958	ERR5924424	CLID	Yersinia enterocolitica	630	polyA
PRJEB44958	ERR5924427	CLID	Yersinia enterocolitica	630	polyA
PRJEB44958	ERR5924428	CLID	Yersinia enterocolitica	630	polyA
PRJEB44958	ERR5924429	CLID	Yersinia enterocolitica	630	polyA
PRJEB44958	ERR5924430	CLID	Yersinia enterocolitica	630	polyA
PRJEB44958	ERR5924431	CLID	Yersinia enterocolitica	630	polyA
PRJEB45780	ERR6087951	CLID	Yersinia enterocolitica	630	polyA
PRJEB45780	ERR6087953	CLID	Yersinia enterocolitica	630	polyA
PRJEB45780	ERR6087954	CLID	Yersinia enterocolitica	630	polyA
PRJEB45780	ERR6087955	CLID	Yersinia enterocolitica	630	polyA
PRJEB45780	ERR6087956	CLID	Yersinia enterocolitica	630	polyA
PRJEB53663	ERR9881364	CLID	HIV-1	11676	polyA
PRJEB9655	ERR922560	CLID	Listeria monocytogenes	1639	polyA
PRJEB9655	ERR922561	CLID	Listeria monocytogenes	1639	polyA
PRJNA1003492	SRR25572886	CLID	Human papillomavirus type 16	333760	polyA
PRJNA1005661	SRR25649077	CLID	HIV-1	11676	NA
PRJNA1005661	SRR25649078	CLID	HIV-1	11676	NA
PRJNA1005661	SRR25649079	CLID	HIV-1	11676	NA
PRJNA1005661	SRR25649080	CLID	HIV-1	11676	NA
PRJNA1005661	SRR25649081	CLID	HIV-1	11676	NA
PRJNA1005661	SRR25649082	CLID	HIV-1	11676	NA
PRJNA1005661	SRR25649083	CLID	HIV-1	11676	NA
PRJNA1005661	SRR25649084	CLID	HIV-1	11676	NA
PRJNA1005661	SRR25649085	CLID	HIV-1	11676	NA
PRJNA1005661	SRR25649086	CLID	HIV-1	11676	NA
PRJNA1005661	SRR25649087	CLID	HIV-1	11676	NA
PRJNA259543	SRR1562565	CLID	Coxiella burnetii	777	Ribosomal depletion
PRJNA259543	SRR1562637	CLID	Coxiella burnetii	777	Ribosomal depletion
PRJNA262784	SRR1594052	CLID	Aspergillus fumigatus	330879	NA
PRJNA262784	SRR1594053	CLID	Aspergillus fumigatus	330879	NA
PRJNA262784	SRR1594054	CLID	Aspergillus fumigatus	330879	NA
PRJNA262784	SRR1594055	CLID	Aspergillus fumigatus	330879	NA
PRJNA262784	SRR1594056	CLID	Aspergillus fumigatus	330879	NA
PRJNA262784	SRR1594057	CLID	Aspergillus fumigatus	330879	NA
PRJNA279959	SRR1947527	CLID	Yersinia pseudotuberculosis	633	polyA
PRJNA279959	SRR1947526	CLID	Salmonella typhimurium	28901	NA
PRJNA280839	SRR2936881	CLID	Salmonella enterica	28901	NA
PRJNA281338	SRR2981475	CLID	Salmonella enterica	28901	NA
PRJNA281343	SRR2980081	CLID	Salmonella enterica	28901	NA
PRJNA281343	SRR2936868	CLID	Salmonella enterica	28901, 90371, 59201	NA
PRJNA281343	SRR2936869	CLID	Salmonella enterica	28901, 90371, 59201	NA
PRJNA281343	SRR2936870	CLID	Salmonella enterica	28901, 90371, 59201	NA
PRJNA281343	SRR2936871	CLID	Salmonella enterica	28901, 90371, 59201	NA
PRJNA281343	SRR2936872	CLID	Salmonella enterica	28901, 90371, 59201	NA
PRJNA281343	SRR2936873	CLID	Salmonella enterica	28901, 90371, 59201	NA
PRJNA281343	SRR2936874	CLID	Salmonella enterica	28901, 90371, 59201	NA
PRJNA281343	SRR2936875	CLID	Salmonella enterica	28901, 90371, 59201	NA
PRJNA281343	SRR2936876	CLID	Salmonella enterica	28901, 90371, 59201	NA
PRJNA281343	SRR2936877	CLID	Salmonella enterica	28901, 90371, 59201	NA
PRJNA281343	SRR2936878	CLID	Salmonella enterica	28901, 90371, 59201	NA
PRJNA281343	SRR2936879	CLID	Salmonella enterica	28901, 90371, 59201	NA
PRJNA281343	SRR2936880	CLID	Salmonella enterica	28901, 90371, 59201	NA
PRJNA296421	SRR2467135	CLID	Helicobacter pylori	210	polyA
PRJNA296421	SRR2467136	CLID	Helicobacter pylori	210	polyA
PRJNA296421	SRR2467137	CLID	Helicobacter pylori	210	polyA
PRJNA305266	SRR2977184	CLID	Shigella flexneri	623	NA
PRJNA305266	SRR2977185	CLID	Shigella flexneri	623	NA
PRJNA305266	SRR2977186	CLID	Shigella flexneri	623	NA
PRJNA305831	SRR6129784	CLID	Ebola	186538	polyA
PRJNA314266	SRR3219050	CLID	Acinetobacter braummani	470	NA
PRJNA314266	SRR3219052	CLID	Acinetobacter braummani	470	NA
PRJNA314266	SRR3219198	CLID	Klebsiella pneumoniae MRSN 1319	573	NA
PRJNA314266	SRR3219243	CLID	Enterobacter hormaechei	158836	NA
PRJNA318006	SRR3355787	CLID	Ebola / Zaire ebolavirus	186538	Ribosomal depletion
PRJNA322491	SRR5398196	CLID	Candida albicans SC5314	237561	NA
PRJNA328933	SRR3885722	CLID	Campylobacter concisus	199	polyA
PRJNA328933	SRR3885723	CLID	Campylobacter concisus	199	polyA
PRJNA328933	SRR3885724	CLID	Campylobacter concisus	199	polyA
PRJNA362363	SRR5185076	CLID	Vibrio parahaemolyticus	670	polyA
PRJNA380496	SRR5377811	CLID	Pseudomonas aeruginosa	287	polyA
PRJNA393207	SRR5807548	CLID	Ebola	186538	Ribosomal depletion
PRJNA397039	SRR5892704	CLID	HTLV	11908	polyA
PRJNA399754	SRR7085452	CLID	Aspergillus fumigatus	330879	NA
PRJNA415132	SRR6194371	CLID	Ebola	186538	Ribosomal depletion
PRJNA421330	SRR6354710	CLID	Anaplasma phagocytophilum	948	NA
PRJNA421330	SRR6354711	CLID	Anaplasma phagocytophilum	948	NA
PRJNA421330	SRR6354712	CLID	Anaplasma phagocytophilum	948	NA
PRJNA421330	SRR6354713	CLID	Anaplasma phagocytophilum	948	NA
PRJNA429171	SRR6453203	CLID	Marburg virus / Marburg marburgvirus	11269	polyA
PRJNA429171	SRR6453200	CLID	Ebola	186538	polyA
PRJNA439020	SRR6865649	CLID	Helicobacter pylori	210	polyA
PRJNA450828	SRR7029708	CLID	Salmonella enterica	28901	Ribosomal depletion
PRJNA450828	SRR7029705	CLID	Salmonella enterica	28901, 90370, 59201	Ribosomal depletion
PRJNA450828	SRR7029706	CLID	Salmonella enterica	28901, 90370, 59201	Ribosomal depletion
PRJNA450828	SRR7029707	CLID	Salmonella enterica	28901, 90370, 59201	Ribosomal depletion
PRJNA450828	SRR7029709	CLID	Salmonella enterica	28901, 90370, 59201	Ribosomal depletion
PRJNA472350	SRR7189583	CLID	Escherichia coli (EC)	562	NA
PRJNA472350	SRR7189584	CLID	Escherichia coli (EC)	562	NA
PRJNA472350	SRR7189585	CLID	Escherichia coli (EC)	562	NA
PRJNA472350	SRR7189586	CLID	Escherichia coli (EC)	562	NA
PRJNA472350	SRR7189587	CLID	Escherichia coli (EC)	562	NA
PRJNA472350	SRR7189588	CLID	Escherichia coli (EC)	562	NA
PRJNA472350	SRR7189589	CLID	Escherichia coli (EC)	562	NA
PRJNA472350	SRR7189590	CLID	Escherichia coli (EC)	562	NA
PRJNA472350	SRR7189591	CLID	Escherichia coli (EC)	562	NA
PRJNA472350	SRR7189592	CLID	Escherichia coli (EC)	562	NA
PRJNA472350	SRR7189593	CLID	Escherichia coli (EC)	562	NA
PRJNA472350	SRR7189594	CLID	Escherichia coli (EC)	562	NA
PRJNA473130	SRR7218340	CLID	HAV	12092	NA
PRJNA479846	SRR7501122	CLID	Staphylococcus aureus	1280	Ribosomal depletion
PRJNA479846	SRR7501123	CLID	RSV / Human orthopneumovirus	11250	Ribosomal depletion
PRJNA479846	SRR7501121	CLID	RSV	1280, 11250	Ribosomal depletion
PRJNA481518	SRR7532423	CLID	Salmonella enterica	28901	Ribosomal depletion
PRJNA481518	SRR7532418	CLID	Salmonella enterica	28901, 90371, 59201	Ribosomal depletion
PRJNA481518	SRR7532419	CLID	Salmonella enterica	28901, 90371, 59201	Ribosomal depletion
PRJNA481518	SRR7532420	CLID	Salmonella enterica	28901, 90371, 59201	Ribosomal depletion
PRJNA481518	SRR7532421	CLID	Salmonella enterica	28901, 90371, 59201	Ribosomal depletion
PRJNA481518	SRR7532422	CLID	Salmonella enterica	28901, 90371, 59201	Ribosomal depletion
PRJNA481518	SRR7532424	CLID	Salmonella enterica	28901, 90371, 59201	Ribosomal depletion
PRJNA481518	SRR7532425	CLID	Salmonella enterica	28901, 90371, 59201	Ribosomal depletion
PRJNA489738	SRR7800878	CLID	Shigella flexneri	623	Ribosomal depletion
PRJNA489738	SRR7800879	CLID	Shigella flexneri	623	Ribosomal depletion
PRJNA489738	SRR7800880	CLID	Shigella flexneri	623	Ribosomal depletion
PRJNA489738	SRR7800881	CLID	Shigella flexneri	623	Ribosomal depletion
PRJNA489738	SRR7800882	CLID	Shigella flexneri	623	Ribosomal depletion
PRJNA492339	SRR7885629	CLID	Vibrio parahaemolyticus	670	polyA
PRJNA503191	SRR8144873	CLID	Influenza A virus	11320	polyA
PRJNA503191	SRR8144874	CLID	Influenza A virus	11320	polyA
PRJNA503191	SRR8144875	CLID	Influenza A virus	11320	polyA
PRJNA503191	SRR8144876	CLID	Influenza A virus	11320	polyA
PRJNA503191	SRR8144877	CLID	Influenza A virus	11320	polyA
PRJNA503191	SRR8144878	CLID	Influenza A virus	11320	polyA
PRJNA503191	SRR8144879	CLID	Influenza A virus	11320	polyA
PRJNA503191	SRR8144880	CLID	Influenza A virus	11320	polyA
PRJNA503191	SRR8144881	CLID	Influenza A virus	11320	polyA
PRJNA503191	SRR8144882	CLID	Influenza A virus	11320	polyA
PRJNA503191	SRR8144888	CLID	Influenza A virus	11320	polyA
PRJNA503191	SRR8144889	CLID	Influenza A virus	11320	polyA
PRJNA503191	SRR8144890	CLID	Influenza A virus	11320	polyA
PRJNA503191	SRR8144891	CLID	Influenza A virus	11320	polyA
PRJNA503191	SRR8144892	CLID	Influenza A virus	11320	polyA
PRJNA503191	SRR8144893	CLID	Influenza A virus	11320	polyA
PRJNA503191	SRR8144894	CLID	Influenza A virus	11320	polyA
PRJNA503191	SRR8144895	CLID	Influenza A virus	11320	polyA
PRJNA503191	SRR8144896	CLID	Influenza A virus	11320	polyA
PRJNA503191	SRR8144897	CLID	Influenza A virus	11320	polyA
PRJNA503340	SRR8144273	CLID	Salmonella enterica	28901	polyA
PRJNA503340	SRR8144304	CLID	Salmonella enterica subsp enterica	59201	polyA
PRJNA503437	SRR8146669	CLID	Salmonella enterica	28901	polyA
PRJNA503437	SRR8146671	CLID	Salmonella enterica	28901	polyA
PRJNA533919	SRR8934742	CLID	Streptococcus suis	1307	NA
PRJNA533919	SRR8934744	CLID	Streptococcus suis	1307	NA
PRJNA533919	SRR8934745	CLID	Streptococcus suis	1307	NA
PRJNA534099	SRR8942663	CLID	Escherichia coli (EC)	562	NA
PRJNA534099	SRR8942664	CLID	Escherichia coli (EC)	562	NA
PRJNA534099	SRR8942665	CLID	Escherichia coli (EC)	562	NA
PRJNA534099	SRR8942652	CLID	Bacteroides fragilis	817	NA
PRJNA534099	SRR8942647	CLID	Bacteroides fragilis	817, 295405, 862962	NA
PRJNA534099	SRR8942648	CLID	Bacteroides fragilis	817, 295405, 862962	NA
PRJNA534099	SRR8942649	CLID	Bacteroides fragilis	817, 295405, 862962	NA
PRJNA534099	SRR8942650	CLID	Bacteroides fragilis	817, 295405, 862962	NA
PRJNA534099	SRR8942651	CLID	Bacteroides fragilis	817, 295405, 862962	NA
PRJNA534099	SRR8942653	CLID	Bacteroides fragilis	817, 295405, 862962	NA
PRJNA534099	SRR8942654	CLID	Bacteroides fragilis	817, 295405, 862962	NA
PRJNA534099	SRR8942655	CLID	Bacteroides fragilis	817, 295405, 862962	NA
PRJNA534099	SRR8942656	CLID	Bacteroides fragilis	817, 295405, 862962	NA
PRJNA534099	SRR8942657	CLID	Bacteroides fragilis	817, 295405, 862962	NA
PRJNA534099	SRR8942658	CLID	Bacteroides fragilis	817, 295405, 862962	NA
PRJNA545099	SRR9134429	CLID	Measles morbillivirus	11234	polyA
PRJNA547564	SRR9211441	CLID	Salmonella enterica	28901	polyA
PRJNA554811	SRR9693175	CLID	Aspergillus fumigatus, CMV (human betaherpesvirus 5)	330879, 10359	Ribosomal depletion
PRJNA561812	SRR10017908	CLID	VZV (HHV3)	10335	polyA
PRJNA561812	SRR10017909	CLID	VZV (HHV3)	10335	polyA
PRJNA561812	SRR10017914	CLID	VZV (HHV3)	10335	polyA
PRJNA561812	SRR10017915	CLID	VZV (HHV3)	10335	polyA
PRJNA561812	SRR10017916	CLID	VZV (HHV3)	10335	polyA
PRJNA561812	SRR10017917	CLID	VZV (HHV3)	10335	polyA
PRJNA562638	SRR10034260	CLID	Vibrio Vulnificus	672	polyA
PRJNA562638	SRR10034261	CLID	Vibrio Vulnificus	672	polyA
PRJNA562638	SRR10034262	CLID	Vibrio Vulnificus	672	polyA
PRJNA562638	SRR10034263	CLID	Vibrio Vulnificus	672	polyA
PRJNA562638	SRR10034264	CLID	Vibrio Vulnificus	672	polyA
PRJNA562638	SRR10034265	CLID	Vibrio Vulnificus	672	polyA
PRJNA562638	SRR10034266	CLID	Vibrio Vulnificus	672	polyA
PRJNA562638	SRR10034267	CLID	Vibrio Vulnificus	672	polyA
PRJNA562638	SRR10034268	CLID	Vibrio Vulnificus	672	polyA
PRJNA562638	SRR10034269	CLID	Vibrio Vulnificus	672	polyA
PRJNA562638	SRR10034270	CLID	Vibrio Vulnificus	672	polyA
PRJNA562638	SRR10034271	CLID	Vibrio Vulnificus	672	polyA
PRJNA562638	SRR10034272	CLID	Vibrio Vulnificus	672	polyA
PRJNA562638	SRR10034273	CLID	Vibrio Vulnificus	672	polyA
PRJNA562638	SRR10034274	CLID	Vibrio Vulnificus	672	polyA
PRJNA562638	SRR10034275	CLID	Vibrio Vulnificus	672	polyA
PRJNA562638	SRR10034276	CLID	Vibrio Vulnificus	672	polyA
PRJNA562638	SRR10034277	CLID	Vibrio Vulnificus	672	polyA
PRJNA562638	SRR10034295	CLID	Vibrio Vulnificus	672	polyA
PRJNA592707	SRR10564880	CLID	Campylobacter concisus	199	polyA
PRJNA592707	SRR10564881	CLID	Campylobacter concisus	199	polyA
PRJNA592707	SRR10564882	CLID	Campylobacter concisus	199	polyA
PRJNA592707	SRR10564883	CLID	Campylobacter concisus	199	polyA
PRJNA592707	SRR10564884	CLID	Campylobacter concisus	199	polyA
PRJNA592707	SRR10564885	CLID	Campylobacter concisus	199	polyA
PRJNA593509	SRR10587352	CLID	Escherichia coli (EC)	562	polyA
PRJNA593509	SRR10587353	CLID	Escherichia coli (EC)	562	polyA
PRJNA593509	SRR10587354	CLID	Escherichia coli (EC)	562	polyA
PRJNA593509	SRR10587355	CLID	Escherichia coli (EC)	562	polyA
PRJNA593509	SRR10587356	CLID	Escherichia coli (EC)	562	polyA
PRJNA593509	SRR10587357	CLID	Escherichia coli (EC)	562	polyA
PRJNA593509	SRR10587358	CLID	Escherichia coli (EC)	562	polyA
PRJNA593509	SRR10587359	CLID	Escherichia coli (EC)	562	polyA
PRJNA593509	SRR10587360	CLID	Escherichia coli (EC)	562	polyA
PRJNA593509	SRR10587361	CLID	Escherichia coli (EC)	562	polyA
PRJNA604500	SRR11003423	CLID	Aspergillus fumigatus	330879	polyA
PRJNA606463	SRR11077431	CLID	HPV	333760	NA
PRJNA606931	SRR11196797	CLID	Escherichia coli (EC)	562	Ribosomal depletion
PRJNA606973	SRR11093994	CLID	Micrococcus sp. AF054_004	1270	polyA
PRJNA606973	SRR11094018	CLID	Staphylococcus sp. FM066_005	1282	polyA
PRJNA606973	SRR11094010	CLID	Streptococcus sp. AF062_002	102684	polyA
PRJNA606973	SRR11093991	CLID	Paenibacillus sp. FM060_005 (Paenibacillus odorifer)	189426	polyA
PRJNA606973	SRR11093983	CLID	Corynebacterium sp. AM066_013 (Corynebacterium sanguinis )	2594913	polyA
PRJNA606973	SRR11094019	CLID	Paenibacillus sp. FM060_005, Micrococcus sp. AF054_004, Streptococcus sp. AF062_002, Staphylococcus sp. FM066_005	189426, 1270, 102684, 1069533, 1282	polyA
PRJNA606973	SRR11094020	CLID	Streptococcus sp. AF062_002 - Streptococcus infantarius subsp infantarius CJ18, Paenibacillus sp. FM060_005, Micrococcus sp. AF054_004	1069533, 189426, 1270	polyA
PRJNA606973	SRR11094021	CLID	Paenibacillus sp. FM060_005, Micrococcus sp. AF054_004, Streptococcus sp. AF062_002, Staphylococcus sp. FM066_005	189426, 1270, 102684, 1282	polyA
PRJNA606973	SRR11094022	CLID	Paenibacillus sp. FM060_005, Micrococcus sp. AF054_004, Streptococcus sp. AF062_002, Staphylococcus sp. FM066_005	189426, 1270, 102684	polyA
PRJNA606973	SRR11094023	CLID	Paenibacillus sp. FM060_005, Micrococcus sp. AF054_004, Streptococcus sp. AF062_002, Staphylococcus sp. FM066_005	189426, 1270, 102684, 1069533, 1282	polyA
PRJNA609668	SRR11213909	CLID	Staphylococcus aureus	1280	polyA
PRJNA609668	SRR11213910	CLID	Staphylococcus aureus	1280	polyA
PRJNA609668	SRR11213911	CLID	Staphylococcus aureus	1280	polyA
PRJNA609668	SRR11213924	CLID	Staphylococcus aureus	1280	polyA
PRJNA609668	SRR11213926	CLID	Staphylococcus aureus	1280	polyA
PRJNA609668	SRR11213939	CLID	Staphylococcus aureus	1280	polyA
PRJNA609668	SRR11213940	CLID	Staphylococcus aureus	1280	polyA
PRJNA609668	SRR11213941	CLID	Staphylococcus aureus	1280	polyA
PRJNA609668	SRR11213903	CLID	Roseomonas mucosa	207340	polyA
PRJNA609668	SRR11213904	CLID	Roseomonas mucosa	207340	polyA
PRJNA609668	SRR11213905	CLID	Roseomonas mucosa	207340	polyA
PRJNA609668	SRR11213906	CLID	Roseomonas mucosa	207340	polyA
PRJNA609668	SRR11213907	CLID	Roseomonas mucosa	207340	polyA
PRJNA609668	SRR11213908	CLID	Roseomonas mucosa	207340	polyA
PRJNA609668	SRR11213918	CLID	Roseomonas mucosa	207340	polyA
PRJNA609668	SRR11213919	CLID	Roseomonas mucosa	207340	polyA
PRJNA609668	SRR11213921	CLID	Roseomonas mucosa	207340	polyA
PRJNA609668	SRR11213922	CLID	Roseomonas mucosa	207340	polyA
PRJNA609668	SRR11213933	CLID	Roseomonas mucosa	207340	polyA
PRJNA609668	SRR11213935	CLID	Roseomonas mucosa	207340	polyA
PRJNA609668	SRR11213936	CLID	Roseomonas mucosa	207340	polyA
PRJNA609668	SRR11213937	CLID	Roseomonas mucosa	207340	polyA
PRJNA609668	SRR11213938	CLID	Roseomonas mucosa	207340	polyA
PRJNA609668	SRR11213897	CLID	Coagulase negative Staphylococci	1282, 29388, 1292	polyA
PRJNA609668	SRR11213898	CLID	Coagulase negative Staphylococci	1282, 29388, 1292	polyA
PRJNA609668	SRR11213912	CLID	Coagulase negative Staphylococci	1282, 29388, 1292	polyA
PRJNA609668	SRR11213913	CLID	Coagulase negative Staphylococci	1282, 29388, 1292	polyA
PRJNA609668	SRR11213914	CLID	Coagulase negative Staphylococci	1282, 29388, 1292	polyA
PRJNA609668	SRR11213927	CLID	Coagulase negative Staphylococci	1282, 29388, 1292	polyA
PRJNA609668	SRR11213928	CLID	Coagulase negative Staphylococci	1282, 29388, 1292	polyA
PRJNA610228	SRR11235581	CLID	Salmonella enterica	28901	NA
PRJNA610228	SRR11235569	CLID	Salmonella enterica	28901, 90371, 59201	NA
PRJNA610228	SRR11235570	CLID	Salmonella enterica	28901, 90371, 59201	NA
PRJNA610228	SRR11235571	CLID	Salmonella enterica	28901, 90371, 59201	NA
PRJNA610228	SRR11235572	CLID	Salmonella enterica	28901, 90371, 59201	NA
PRJNA610228	SRR11235573	CLID	Salmonella enterica	28901, 90371, 59201	NA
PRJNA610228	SRR11235574	CLID	Salmonella enterica	28901, 90371, 59201	NA
PRJNA610228	SRR11235576	CLID	Salmonella enterica	28901, 90371, 59201	NA
PRJNA628096	SRR11608938	CLID	HIV-1	11676	polyA
PRJNA628096	SRR11608939	CLID	HIV-1	11676	polyA
PRJNA628096	SRR11608940	CLID	HIV-1	11676	polyA
PRJNA628096	SRR11608941	CLID	HIV-1	11676	polyA
PRJNA628096	SRR11608942	CLID	HIV-1	11676	polyA
PRJNA628096	SRR11608943	CLID	HIV-1	11676	polyA
PRJNA630085	SRR11671440	CLID	Fusobacterium nucleatum	851, 76856	NA
PRJNA630085	SRR11671442	CLID	Fusobacterium nucleatum	851, 76856	NA
PRJNA630089	SRR11671444	CLID	Fusobacterium nucleatum	851, 76856	polyA
PRJNA634851	SRR11841490	CLID	Staphylococcus aureus	1280	Ribosomal depletion
PRJNA634851	SRR11841491	CLID	Staphylococcus aureus	1280	Ribosomal depletion
PRJNA634851	SRR11841492	CLID	Staphylococcus aureus	1280	Ribosomal depletion
PRJNA634851	SRR11841493	CLID	Staphylococcus aureus	1280	Ribosomal depletion
PRJNA634851	SRR11841494	CLID	Staphylococcus aureus	1280	Ribosomal depletion
PRJNA634851	SRR11841495	CLID	Staphylococcus aureus	1280	Ribosomal depletion
PRJNA640400	SRR12046715	CLID	HIV-1	11676	polyA
PRJNA641884	SRR12091639	CLID	Borriella burgdorferi	139	polyA
PRJNA642891	SRR12112613	CLID	Escherichia coli (EC)	562	polyA
PRJNA656244	SRR12421208	CLID	Francisella tularenesis	263	polyA
PRJNA656244	SRR12421209	CLID	Francisella tularenesis	263	polyA
PRJNA656244	SRR12421210	CLID	Francisella tularenesis	263	polyA
PRJNA656244	SRR12421211	CLID	Francisella tularenesis	263	polyA
PRJNA656244	SRR12421212	CLID	Francisella tularenesis	263	polyA
PRJNA656244	SRR12421213	CLID	Francisella tularenesis	263	polyA
PRJNA656244	SRR12421215	CLID	Francisella tularenesis	263	polyA
PRJNA656244	SRR12421216	CLID	Francisella tularenesis	263	polyA
PRJNA656244	SRR12421218	CLID	Francisella tularenesis	263	polyA
PRJNA656244	SRR12421219	CLID	Francisella tularenesis	263	polyA
PRJNA656244	SRR12421220	CLID	Francisella tularenesis	263	polyA
PRJNA656571	SRR12431041	CLID	Salmonella enterica	28901	polyA
PRJNA665029	SRR12692831	CLID	Vibrio parahaemolyticus	670	polyA
PRJNA665029	SRR12692832	CLID	Vibrio parahaemolyticus	670	polyA
PRJNA665029	SRR12692833	CLID	Vibrio parahaemolyticus	670	polyA
PRJNA670499	SRR12868808	CLID	Escherichia coli (EC)	562	polyA
PRJNA679596	SRR13088276	CLID	Acinetobacter braummani	470	NA
PRJNA679596	SRR13088277	CLID	Acinetobacter braummani	470	NA
PRJNA679596	SRR13088278	CLID	Acinetobacter braummani	470	NA
PRJNA679596	SRR13088279	CLID	Acinetobacter braummani	470	NA
PRJNA679596	SRR13088280	CLID	Acinetobacter braummani	470	NA
PRJNA679596	SRR13088281	CLID	Acinetobacter braummani	470	NA
PRJNA679596	SRR13088282	CLID	Acinetobacter braummani	470	NA
PRJNA679596	SRR13088283	CLID	Acinetobacter braummani	470	NA
PRJNA679596	SRR13088284	CLID	Acinetobacter braummani	470	NA
PRJNA679596	SRR13088285	CLID	Acinetobacter braummani	470	NA
PRJNA679596	SRR13088286	CLID	Acinetobacter braummani	470	NA
PRJNA679596	SRR13088287	CLID	Acinetobacter braummani	470	NA
PRJNA679596	SRR13088288	CLID	Acinetobacter braummani	470	NA
PRJNA680035	SRR13106384	CLID	Enterococcus faecalis	1351	NA
PRJNA680035	SRR13106385	CLID	Enterococcus faecalis	1351	NA
PRJNA680035	SRR13106386	CLID	Enterococcus faecalis	1351	NA
PRJNA680035	SRR13106388	CLID	Enterococcus faecalis	1351	NA
PRJNA680035	SRR13106389	CLID	Enterococcus faecalis	1351	NA
PRJNA680035	SRR13106392	CLID	Enterococcus faecalis	1351	NA
PRJNA680035	SRR13106409	CLID	Enterococcus faecalis	1351	NA
PRJNA692527	SRR13447361	CLID	HTLV / Human T-cell leukemia virus	11908	NA
PRJNA700807	SRR13664555	CLID	HBV	10407	NA
PRJNA704833	SRR13782928	CLID	Staphylococcus epidermidis	1282	polyA
PRJNA706404	SRR13849265	CLID	HCV	11103	polyA
PRJNA715724	SRR14008606	CLID	Escherichia coli	562	NA
PRJNA715724	SRR14008607	CLID	Escherichia coli	562	NA
PRJNA715724	SRR14008608	CLID	Escherichia coli	562	NA
PRJNA715724	SRR14008609	CLID	Escherichia coli	562	NA
PRJNA715724	SRR14008610	CLID	Escherichia coli (EC)	562	NA
PRJNA716091	SRR14023826	CLID	Candida albicans SC5314	237561	polyA
PRJNA720299	SRR14162311	CLID	Fusobacterium nucleatum	851, 76856	polyA
PRJNA720299	SRR14162312	CLID	Fusobacterium nucleatum	851, 76856	polyA
PRJNA720299	SRR14162313	CLID	Fusobacterium nucleatum	851, 76856	polyA
PRJNA725831	SRR14343870	CLID	Staphylococcus aureus	1280	Ribosomal depletion
PRJNA725831	SRR14343871	CLID	Staphylococcus aureus	1280	Ribosomal depletion
PRJNA725831	SRR14343872	CLID	Staphylococcus aureus	1280	Ribosomal depletion
PRJNA726145	SRR14356773	CLID	Fusobacterium nucleatum	851, 76856	polyA
PRJNA726145	SRR14356774	CLID	Fusobacterium nucleatum	851, 76856	polyA
PRJNA726145	SRR14356775	CLID	Fusobacterium nucleatum	851, 76856	polyA
PRJNA728014	SRR14464833	CLID	Chlamydia trachomatis	813	Ribosomal depletion
PRJNA728014	SRR14464834	CLID	Chlamydia trachomatis	813	Ribosomal depletion
PRJNA728014	SRR14464835	CLID	Chlamydia trachomatis	813	Ribosomal depletion
PRJNA728014	SRR14464836	CLID	Chlamydia trachomatis	813	Ribosomal depletion
PRJNA728014	SRR14464837	CLID	Chlamydia trachomatis	813	Ribosomal depletion
PRJNA728014	SRR14464838	CLID	Chlamydia trachomatis	813	Ribosomal depletion
PRJNA728014	SRR14464839	CLID	Chlamydia trachomatis	813	Ribosomal depletion
PRJNA728014	SRR14464840	CLID	Chlamydia trachomatis	813	Ribosomal depletion
PRJNA728014	SRR14464841	CLID	Chlamydia trachomatis	813	Ribosomal depletion
PRJNA728014	SRR14464842	CLID	Chlamydia trachomatis	813	Ribosomal depletion
PRJNA728014	SRR14464843	CLID	Chlamydia trachomatis	813	Ribosomal depletion
PRJNA728014	SRR14464844	CLID	Chlamydia trachomatis	813	Ribosomal depletion
PRJNA728014	SRR14464845	CLID	Chlamydia trachomatis	813	Ribosomal depletion
PRJNA728014	SRR14464846	CLID	Chlamydia trachomatis	813	Ribosomal depletion
PRJNA728014	SRR14464847	CLID	Chlamydia trachomatis	813	Ribosomal depletion
PRJNA728014	SRR14464848	CLID	Chlamydia trachomatis	813	Ribosomal depletion
PRJNA728014	SRR14464849	CLID	Chlamydia trachomatis	813	Ribosomal depletion
PRJNA728014	SRR14464850	CLID	Chlamydia trachomatis	813	Ribosomal depletion
PRJNA728014	SRR14464851	CLID	Chlamydia trachomatis	813	Ribosomal depletion
PRJNA728014	SRR14464852	CLID	Chlamydia trachomatis	813	Ribosomal depletion
PRJNA728014	SRR14464853	CLID	Chlamydia trachomatis	813	Ribosomal depletion
PRJNA728014	SRR14464854	CLID	Chlamydia trachomatis	813	Ribosomal depletion
PRJNA728014	SRR14464855	CLID	Chlamydia trachomatis	813	Ribosomal depletion
PRJNA728014	SRR14464856	CLID	Chlamydia trachomatis	813	Ribosomal depletion
PRJNA728014	SRR14464857	CLID	Chlamydia trachomatis	813	Ribosomal depletion
PRJNA730511	SRR14567621	CLID	Borriella burgdorferi	139	Ribosomal depletion
PRJNA730511	SRR14567622	CLID	Borriella burgdorferi	139	Ribosomal depletion
PRJNA730511	SRR14567623	CLID	Borriella burgdorferi	139	Ribosomal depletion
PRJNA730511	SRR14567624	CLID	Borriella burgdorferi	139	Ribosomal depletion
PRJNA730511	SRR14567626	CLID	Borriella burgdorferi	139	Ribosomal depletion
PRJNA730511	SRR14567627	CLID	Borriella burgdorferi	139	Ribosomal depletion
PRJNA730511	SRR14567628	CLID	Borriella burgdorferi	139	Ribosomal depletion
PRJNA730511	SRR14567629	CLID	Borriella burgdorferi	139	Ribosomal depletion
PRJNA730807	SRR14577333	CLID	Fusobacterium nucleatum	851	NA
PRJNA732134	SRR14632885	CLID	HSV	10298	polyA
PRJNA733038	SRR14663938	CLID	Fusobacterium nucleatum	851, 76856	polyA
PRJNA743158	SRR15020864	CLID	Neisseria meningitides	487	polyA
PRJNA753844	SRR15419176	CLID	Streptococcus pyogenes	1314	NA
PRJNA753844	SRR15419181	CLID	Streptococcus pyogenes	1314	NA
PRJNA753844	SRR15419190	CLID	Streptococcus pyogenes	1314	NA
PRJNA756249	SRR15527137	CLID	Escherichia coli (EC)	562	NA
PRJNA756249	SRR15527138	CLID	Escherichia coli (EC)	562	NA
PRJNA756249	SRR15527139	CLID	Escherichia coli (EC)	562	NA
PRJNA756249	SRR15527140	CLID	Escherichia coli (EC)	562	NA
PRJNA756249	SRR15527141	CLID	Escherichia coli (EC)	562	NA
PRJNA756249	SRR15527142	CLID	Escherichia coli (EC)	562	NA
PRJNA756249	SRR15527143	CLID	Escherichia coli (EC)	562	NA
PRJNA756249	SRR15527144	CLID	Escherichia coli (EC)	562	NA
PRJNA756249	SRR15527145	CLID	Escherichia coli (EC)	562	NA
PRJNA756249	SRR15527146	CLID	Escherichia coli (EC)	562	NA
PRJNA756249	SRR15527147	CLID	Escherichia coli (EC)	562	NA
PRJNA756249	SRR15527148	CLID	Escherichia coli (EC)	562	NA
PRJNA756249	SRR15527149	CLID	Escherichia coli (EC)	562	NA
PRJNA756249	SRR15527150	CLID	Escherichia coli (EC)	562	NA
PRJNA756249	SRR15527151	CLID	Escherichia coli (EC)	562	NA
PRJNA756249	SRR15527152	CLID	Escherichia coli (EC)	562	NA
PRJNA756249	SRR15527153	CLID	Escherichia coli (EC)	562	NA
PRJNA756249	SRR15527154	CLID	Escherichia coli (EC)	562	NA
PRJNA756249	SRR15527155	CLID	Escherichia coli (EC)	562	NA
PRJNA756249	SRR15527156	CLID	Escherichia coli (EC)	562	NA
PRJNA756249	SRR15527157	CLID	Escherichia coli (EC)	562	NA
PRJNA756249	SRR15527158	CLID	Escherichia coli (EC)	562	NA
PRJNA756249	SRR15527159	CLID	Escherichia coli (EC)	562	NA
PRJNA756249	SRR15527160	CLID	Escherichia coli (EC)	562	NA
PRJNA756249	SRR15527161	CLID	Escherichia coli (EC)	562	NA
PRJNA756249	SRR15527162	CLID	Escherichia coli (EC)	562	NA
PRJNA756249	SRR15527163	CLID	Escherichia coli (EC)	562	NA
PRJNA756249	SRR15527164	CLID	Escherichia coli (EC)	562	NA
PRJNA756249	SRR15527165	CLID	Escherichia coli (EC)	562	NA
PRJNA756249	SRR15527166	CLID	Escherichia coli (EC)	562	NA
PRJNA756249	SRR15527167	CLID	Escherichia coli (EC)	562	NA
PRJNA756249	SRR15527168	CLID	Escherichia coli (EC)	562	NA
PRJNA756249	SRR15527169	CLID	Escherichia coli (EC)	562	NA
PRJNA756249	SRR15527170	CLID	Escherichia coli (EC)	562	NA
PRJNA756249	SRR15527171	CLID	Escherichia coli (EC)	562	NA
PRJNA759326	SRR15682210	CLID	HBV	10407	polyA
PRJNA759326	SRR15682201	CLID	HBV	10497	polyA
PRJNA759326	SRR15682202	CLID	HBV	10497	polyA
PRJNA759326	SRR15682203	CLID	HBV	10497	polyA
PRJNA759326	SRR15682204	CLID	HBV	10497	polyA
PRJNA759326	SRR15682205	CLID	HBV	10497	polyA
PRJNA759326	SRR15682206	CLID	HBV	10497	polyA
PRJNA759326	SRR15682211	CLID	HBV	10497	polyA
PRJNA759326	SRR15682212	CLID	HBV	10497	polyA
PRJNA759326	SRR15682213	CLID	HBV	10497	polyA
PRJNA759326	SRR15682214	CLID	HBV	10497	polyA
PRJNA759326	SRR15682215	CLID	HBV	10497	polyA
PRJNA759634	SRR15691836	CLID	HSV	10298	polyA
PRJNA765688	SRR16027476	CLID	Listeria monocytogenes	1639	polyA
PRJNA765961	SRR16039776	CLID	Listeria monocytogenes	1639	polyA
PRJNA765961	SRR16039777	CLID	Listeria monocytogenes	1639	polyA
PRJNA765961	SRR16039778	CLID	Listeria monocytogenes	1639	polyA
PRJNA768426	SRR16194231	CLID	Helicobacter pylori	210	polyA
PRJNA768426	SRR16194232	CLID	Helicobacter pylori	210	polyA
PRJNA768426	SRR16194233	CLID	Fusobacterium nucleatum	76856, 851	polyA
PRJNA768426	SRR16194234	CLID	Fusobacterium nucleatum	76856, 851	polyA
PRJNA770190	SRR16288518	CLID	EBV	10376	NA
PRJNA770190	SRR16288519	CLID	EBV	10376	NA
PRJNA770190	SRR16288520	CLID	EBV	10376	NA
PRJNA779448	SRR16908702	CLID	Staphylococcus epidermidis	1282	polyA
PRJNA779448	SRR16908704	CLID	Staphylococcus epidermidis	1282	polyA
PRJNA779448	SRR16908706	CLID	Staphylococcus epidermidis	1282	polyA
PRJNA779448	SRR16908708	CLID	Staphylococcus epidermidis	1282	polyA
PRJNA779448	SRR16908712	CLID	Staphylococcus epidermidis	1282	polyA
PRJNA781942	SRR16983714	CLID	Vibrio vulnificus	672	polyA
PRJNA781942	SRR16983715	CLID	Vibrio vulnificus	672	polyA
PRJNA781942	SRR16983716	CLID	Vibrio vulnificus	672	polyA
PRJNA781942	SRR16983717	CLID	Vibrio vulnificus	672	polyA
PRJNA781942	SRR16983718	CLID	Vibrio vulnificus	672	polyA
PRJNA781942	SRR16983719	CLID	Vibrio vulnificus	672	polyA
PRJNA781942	SRR16983720	CLID	Vibrio vulnificus	672	polyA
PRJNA781942	SRR16983721	CLID	Vibrio vulnificus	672	polyA
PRJNA781942	SRR16983722	CLID	Vibrio vulnificus	672	polyA
PRJNA786868	SRR17156075	CLID	EBV	10376	polyA
PRJNA786868	SRR17156076	CLID	EBV	10376	polyA
PRJNA786868	SRR17156077	CLID	EBV	10376	polyA
PRJNA790733	SRR17276155	CLID	Aspergillus fumigatus	330879	NA
PRJNA792562	SRR17334885	CLID	Rubella virus	11041	polyA
PRJNA794826	SRR17584883	CLID	EBV	10376	polyA
PRJNA794826	SRR17584884	CLID	EBV	10376	polyA
PRJNA794826	SRR17584885	CLID	EBV	10376	polyA
PRJNA794826	SRR17584886	CLID	EBV	10376	polyA
PRJNA794826	SRR17584887	CLID	EBV	10376	polyA
PRJNA794826	SRR17584888	CLID	EBV	10376	polyA
PRJNA794826	SRR17584889	CLID	EBV	10376	polyA
PRJNA794826	SRR17584890	CLID	EBV	10376	polyA
PRJNA795455	SRR17484478	CLID	Staphylococcus aureus	1280	polyA
PRJNA799368	SRR17696851	CLID	HBV	10407	polyA
PRJNA799368	SRR17696855	CLID	HBV	10407	polyA
PRJNA799368	SRR17696860	CLID	HBV	10407	polyA
PRJNA799368	SRR17696850	CLID	HDV	12475	polyA
PRJNA799368	SRR17696854	CLID	HDV	12475	polyA
PRJNA799368	SRR17696859	CLID	HDV	12475	polyA
PRJNA799368	SRR17696849	CLID	HBV, HDV	10407, 12475	polyA
PRJNA799368	SRR17696853	CLID	HBV, HDV	10407, 12475	polyA
PRJNA799368	SRR17696858	CLID	HBV, HDV	10407, 12475	polyA
PRJNA807379	SRR18045306	CLID	Group B Strep (Streptococcus agalactiae)	1311	polyA
PRJNA807379	SRR18045307	CLID	Group B Strep (Streptococcus agalactiae)	1311, 1427374	polyA
PRJNA807379	SRR22142614	CLID	Group B Strep (Streptococcus agalactiae)	1311, 1427374	polyA
PRJNA807379	SRR22142615	CLID	Group B Strep (Streptococcus agalactiae)	1311, 1427374	polyA
PRJNA807379	SRR22142616	CLID	Group B Strep (Streptococcus agalactiae)	1311, 1427374	polyA
PRJNA807379	SRR22142617	CLID	Group B Strep (Streptococcus agalactiae)	1311, 1427374	polyA
PRJNA813606	SRR18267252	CLID	HPV	333760	NA
PRJNA813606	SRR18267258	CLID	HPV	333760	NA
PRJNA815844	SRR18318428	CLID	Zika	64320	polyA
PRJNA819977	SRR18483142	CLID	Pseudomonas aeruginosa (PA)	287	NA
PRJNA819977	SRR18483143	CLID	Pseudomonas aeruginosa (PA)	287	NA
PRJNA819977	SRR18483144	CLID	Pseudomonas aeruginosa (PA)	287	NA
PRJNA819977	SRR18483145	CLID	Pseudomonas aeruginosa (PA)	287	NA
PRJNA819977	SRR18483146	CLID	Pseudomonas aeruginosa (PA)	287	NA
PRJNA819977	SRR18483147	CLID	Pseudomonas aeruginosa (PA)	287	NA
PRJNA819977	SRR18483148	CLID	Pseudomonas aeruginosa (PA)	287	NA
PRJNA819977	SRR18483149	CLID	Pseudomonas aeruginosa (PA)	287	NA
PRJNA819977	SRR18483150	CLID	Pseudomonas aeruginosa (PA)	287	NA
PRJNA819977	SRR18483151	CLID	Pseudomonas aeruginosa (PA)	287	NA
PRJNA819977	SRR18483152	CLID	Pseudomonas aeruginosa (PA)	287	NA
PRJNA819977	SRR18483153	CLID	Pseudomonas aeruginosa (PA)	287	NA
PRJNA819977	SRR18483154	CLID	Pseudomonas aeruginosa (PA)	287	NA
PRJNA819977	SRR18483155	CLID	Pseudomonas aeruginosa (PA)	287	NA
PRJNA819977	SRR18483156	CLID	Pseudomonas aeruginosa (PA)	287	NA
PRJNA819977	SRR18483157	CLID	Pseudomonas aeruginosa (PA)	287	NA
PRJNA819977	SRR18483158	CLID	Pseudomonas aeruginosa (PA)	287	NA
PRJNA819977	SRR18483159	CLID	Pseudomonas aeruginosa (PA)	287	NA
PRJNA819977	SRR18483160	CLID	Pseudomonas aeruginosa (PA)	287	NA
PRJNA819977	SRR18483161	CLID	Pseudomonas aeruginosa (PA)	287	NA
PRJNA831839	SRR18913567	CLID	Pseudomonas aeruginosa	287	polyA
PRJNA832287	SRR18926060	CLID	Zika	64320	polyA
PRJNA846340	SRR19551369	CLID	HBV	10407	NA
PRJNA846340	SRR19551370	CLID	HBV	10497	NA
PRJNA846340	SRR19551373	CLID	HDV	12475	NA
PRJNA846340	SRR19551374	CLID	HDV	12475	NA
PRJNA846340	SRR19551367	CLID	HBV, HDV	10407, 12475	NA
PRJNA846340	SRR19551368	CLID	HBV, HDV	10407, 12475	NA
PRJNA846773	SRR19574035	CLID	Legionella pneumonphilia	446	polyA
PRJNA846773	SRR19574036	CLID	Legionella pneumonphilia	446, 91891	polyA
PRJNA846773	SRR19574037	CLID	Legionella pneumonphilia	446, 91891	polyA
PRJNA846773	SRR19574038	CLID	Legionella pneumonphilia	446, 91891	polyA
PRJNA846773	SRR19574039	CLID	Legionella pneumonphilia	446, 91891	polyA
PRJNA846773	SRR19574045	CLID	Legionella pneumonphilia	446, 91891	polyA
PRJNA846773	SRR19574046	CLID	Legionella pneumonphilia	446, 91891	polyA
PRJNA846773	SRR19574047	CLID	Legionella pneumonphilia	446, 91891	polyA
PRJNA846773	SRR19574048	CLID	Legionella pneumonphilia	446, 91891	polyA
PRJNA853299	SRR19862975	CLID	Human papillomavirus type 16	158, 333760	polyA
PRJNA853584	SRR19882116	CLID	Candida albicans CA14314	237561	polyA
PRJNA853584	SRR19882117	CLID	Candida albicans CA14314	237561	polyA
PRJNA853584	SRR19882118	CLID	Candida albicans CA14314	237561	polyA
PRJNA853584	SRR19882119	CLID	Candida albicans CA01887	237561	polyA
PRJNA856828	SRR20045884	CLID	HBV	10407	NA
PRJNA856828	SRR20045885	CLID	HBV	10407	NA
PRJNA857467	SRR20076008	CLID	Nocardia farcinica	37329	Ribosomal depletion
PRJNA857467	SRR20076009	CLID	Nocardia farcinica	37329	Ribosomal depletion
PRJNA857467	SRR20076010	CLID	Nocardia farcinica	37329	Ribosomal depletion
PRJNA857467	SRR20076011	CLID	Nocardia farcinica	37329	Ribosomal depletion
PRJNA857467	SRR20076012	CLID	Nocardia farcinica	37329	Ribosomal depletion
PRJNA858025	SRR20140283	CLID	Zika	64320	polyA
PRJNA865760	SRR20801866	CLID	EBV	10376	polyA
PRJNA865760	SRR20801867	CLID	EBV	10376	polyA
PRJNA865760	SRR20801868	CLID	EBV	10376	polyA
PRJNA865760	SRR20801869	CLID	EBV	10376	polyA
PRJNA865760	SRR20801870	CLID	EBV	10376	polyA
PRJNA865760	SRR20801871	CLID	EBV	10376	polyA
PRJNA866534	SRR20862383	CLID	Staphylococcus aureus	1280	polyA
PRJNA866534	SRR20862384	CLID	Staphylococcus aureus	1280	polyA
PRJNA866534	SRR20862385	CLID	Staphylococcus aureus	1280	polyA
PRJNA866534	SRR20862386	CLID	Staphylococcus aureus	1280	polyA
PRJNA866534	SRR20862387	CLID	Staphylococcus aureus	1280	polyA
PRJNA866534	SRR20862388	CLID	Staphylococcus aureus	1280	polyA
PRJNA866534	SRR20862389	CLID	Staphylococcus aureus	1280	polyA
PRJNA866534	SRR20862390	CLID	Staphylococcus aureus	1280	polyA
PRJNA872476	SRR21213280	CLID	Staphylococcus aureus	1280	polyA
PRJNA872476	SRR21213281	CLID	Staphylococcus aureus	1280	polyA
PRJNA872476	SRR21213282	CLID	Staphylococcus aureus	1280	polyA
PRJNA897939	SRR22179787	CLID	Staphylococcus aureus	1280	Ribosomal depletion
PRJNA897939	SRR22179788	CLID	Staphylococcus aureus	1280	Ribosomal depletion
PRJNA897939	SRR22179789	CLID	Staphylococcus aureus	1280	Ribosomal depletion
PRJNA910520	SRR22587298	CLID	Prevotella melaninogenica	28132	polyA
PRJNA910520	SRR22587299	CLID	Prevotella melaninogenica	28132	polyA
PRJNA910520	SRR22587300	CLID	Prevotella melaninogenica	28132	polyA
PRJNA910520	SRR22587301	CLID	Prevotella melaninogenica	28132	polyA
PRJNA910520	SRR22587302	CLID	Prevotella melaninogenica	28132	polyA
PRJNA911235	SRR22683102	CLID	Helicobacter pylori	210	polyA
PRJNA925233	SRR23116717	CLID	Fusobacterium nucleatum	851, 76856	NA
PRJNA937216	SRR23574152	CLID	HBV	10407	polyA
PRJNA937216	SRR23574153	CLID	HBV	10407	polyA
PRJNA937216	SRR23574154	CLID	HBV	10407	polyA
PRJNA937216	SRR23574155	CLID	HBV	10407	polyA
PRJNA937216	SRR23574156	CLID	HBV	10407	polyA
PRJNA937216	SRR23574157	CLID	HBV	10407	polyA
PRJNA937216	SRR23574158	CLID	HBV	10407	polyA
PRJNA937216	SRR23574159	CLID	HBV	10407	polyA
PRJNA937216	SRR23574160	CLID	HBV	10407	polyA
PRJNA938090	SRR23601424	CLID	Rubella virus	11041	polyA
PRJNA962883	SRR24336207	CLID	Helicobacter pylori	210	polyA
PRJNA962883	SRR24336209	CLID	Helicobacter pylori	210	polyA
PRJNA962883	SRR24336211	CLID	Helicobacter pylori	210	polyA
PRJNA972476	SRR24554701	CLID	Sindbis virus	11034	polyA
PRJNA972476	SRR24554702	CLID	Sindbis	11034	polyA
PRJNA972476	SRR24554703	CLID	Sindbis	11034	polyA
PRJNA972476	SRR24554709	CLID	Kunjin virus / West Nile Virus	11082	polyA
PRJNA972476	SRR24554704	CLID	Yellow fever virus	11089	polyA
PRJNA972476	SRR24554705	CLID	Yellow fever	11089	polyA
PRJNA972476	SRR24554708	CLID	Zika	64320	polyA
PRJNA981458	SRR24875538	CLID	HTLV	11908	polyA
PRJNA985558	SRR24967558	CLID	Zika	64320	Ribosomal depletion
PRJNA985558	SRR24967559	CLID	Zika	64320	Ribosomal depletion
PRJNA985558	SRR24967560	CLID	Zika	64320	Ribosomal depletion
PRJNA985558	SRR24967561	CLID	Zika	64320	Ribosomal depletion
PRJNA985558	SRR24967562	CLID	Zika	64320	Ribosomal depletion
PRJNA985558	SRR24967563	CLID	Zika	64320	Ribosomal depletion
PRJNA985558	SRR24967564	CLID	Zika	64320	Ribosomal depletion
PRJNA985558	SRR24967565	CLID	Zika	64320	Ribosomal depletion
PRJNA985558	SRR24967566	CLID	Zika	64320	Ribosomal depletion
PRJNA986482	SRR24991944	CLID	HSV	10298	polyA
