## Supplementary material for "Revisiting the cancer microbiome using PRISM": Table S4

### Sheet: Table S4-2
data_type	project	sample	species	taxid	PRISM score
WGS	PRJEB52145	ERR9559536	Cutibacterium acnes	1747	0.914861
WGS	PRJEB52145	ERR9559538	Cutibacterium acnes	1747	0.873439
WGS	PRJEB52145	ERR9559539	Cutibacterium acnes	1747	0.93441
WGS	PRJEB52145	ERR9559541	Cutibacterium acnes	1747	0.761517
WGS	PRJEB52145	ERR9559542	Cutibacterium acnes	1747	0.873439
WGS	PRJEB52145	ERR9559543	Cutibacterium acnes	1747	0.631671
WGS	PRJEB52145	ERR9559544	Cutibacterium acnes	1747	0.875097
WGS	PRJEB52145	ERR9559549	Cutibacterium acnes	1747	0.82967
WGS	PRJEB52145	ERR9559550	Cutibacterium acnes	1747	0.872917
WGS	PRJEB52145	ERR9559552	Cutibacterium acnes	1747	0.893277
WGS	PRJEB52145	ERR9559554	Cutibacterium acnes	1747	0.909531
WGS	PRJEB52145	ERR9559558	Cutibacterium acnes	1747	0.876191
WGS	PRJEB52145	ERR9559560	Cutibacterium acnes	1747	0.88655
WGS	PRJEB52145	ERR9559561	Cutibacterium acnes	1747	0.960226
WGS	PRJEB52145	ERR9559564	Cutibacterium acnes	1747	0.873439
WGS	PRJEB52145	ERR9559566	Cutibacterium acnes	1747	0.938627
WGS	PRJEB52145	ERR9559567	Cutibacterium acnes	1747	0.932011
WGS	PRJEB52145	ERR9559577	Cutibacterium acnes	1747	0.876514
WGS	PRJNA1044068	SRR26918281	Klebsiella pneumoniae	573	0.883238
WGS	PRJNA1044068	SRR26918283	Klebsiella pneumoniae	573	0.00843502
WGS	PRJNA1044068	SRR26918284	Klebsiella pneumoniae	573	0.587195
WGS	PRJNA1044068	SRR26918287	Klebsiella pneumoniae	573	0.366767
WGS	PRJNA1044068	SRR26918288	Klebsiella pneumoniae	573	0.251039
WGS	PRJNA1044068	SRR26918290	Klebsiella pneumoniae	573	0.970107
WGS	PRJNA1044068	SRR26918291	Klebsiella pneumoniae	573	0.753054
WGS	PRJNA1044068	SRR26918292	Klebsiella pneumoniae	573	0.458223
WGS	PRJNA1044068	SRR26918293	Klebsiella pneumoniae	573	0.775274
WGS	PRJNA1044068	SRR26918295	Klebsiella pneumoniae	573	0.821924
WGS	PRJNA1044068	SRR26918296	Klebsiella pneumoniae	573	0.169182
WGS	PRJNA1044068	SRR26918297	Klebsiella pneumoniae	573	0.517138
WGS	PRJNA1044068	SRR26918304	Klebsiella pneumoniae	573	0.354246
16S-seq	PRJEB4144	ERR297340	Pseudomonas aeruginosa	287	0.556726
16S-seq	PRJEB4144	ERR297343	Pseudomonas aeruginosa	287	0.0368767
16S-seq	PRJEB4144	ERR297344	Pseudomonas aeruginosa	287	0.845514
16S-seq	PRJEB4144	ERR297345	Pseudomonas aeruginosa	287	0.61274
16S-seq	PRJEB4144	ERR297351	Pseudomonas aeruginosa	287	0.887747
16S-seq	PRJEB4144	ERR297352	Pseudomonas aeruginosa	287	0.776962
16S-seq	PRJEB4144	ERR297358	Pseudomonas aeruginosa	287	0.29557
16S-seq	PRJEB4144	ERR297362	Pseudomonas aeruginosa	287	0.309834
16S-seq	PRJEB4144	ERR297369	Pseudomonas aeruginosa	287	0.594099
16S-seq	PRJNA1033679	SRR26619948	Stenotrophomonas maltophilia	40324	0.580813
16S-seq	PRJNA1033679	SRR26619949	Stenotrophomonas maltophilia	40324	0.655278
16S-seq	PRJNA1033679	SRR26619957	Stenotrophomonas maltophilia	40324	0.5581
16S-seq	PRJNA1033679	SRR26619971	Stenotrophomonas maltophilia	40324	0.267111
16S-seq	PRJNA1033679	SRR26619972	Stenotrophomonas maltophilia	40324	0.462499
16S-seq	PRJNA1033679	SRR26619973	Stenotrophomonas maltophilia	40324	0.398086
16S-seq	PRJNA1033679	SRR26619981	Stenotrophomonas maltophilia	40324	0.307207
16S-seq	PRJNA1033679	SRR26619990	Stenotrophomonas maltophilia	40324	0.944116
16S-seq	PRJNA1033679	SRR26620003	Stenotrophomonas maltophilia	40324	0.890324
16S-seq	PRJNA1033679	SRR26620007	Stenotrophomonas maltophilia	40324	0.289107
16S-seq	PRJNA1033679	SRR26620009	Stenotrophomonas maltophilia	40324	0.317592
16S-seq	PRJNA1033679	SRR26620010	Stenotrophomonas maltophilia	40324	0.307912
16S-seq	PRJNA1033679	SRR26620013	Stenotrophomonas maltophilia	40324	0.712752
16S-seq	PRJNA1033679	SRR26620016	Stenotrophomonas maltophilia	40324	0.902653
16S-seq	PRJNA1033679	SRR26620019	Stenotrophomonas maltophilia	40324	0.394258
16S-seq	PRJNA1033679	SRR26620022	Stenotrophomonas maltophilia	40324	0.842995
16S-seq	PRJNA1033679	SRR26620028	Stenotrophomonas maltophilia	40324	0.684334
16S-seq	PRJNA1033679	SRR26620030	Stenotrophomonas maltophilia	40324	0.558501
16S-seq	PRJNA1033679	SRR26620032	Stenotrophomonas maltophilia	40324	0.624421
16S-seq	PRJNA1033679	SRR26620040	Stenotrophomonas maltophilia	40324	0.534983
16S-seq	PRJNA1033679	SRR26620056	Stenotrophomonas maltophilia	40324	0.733595
16S-seq	PRJNA1033679	SRR26620086	Stenotrophomonas maltophilia	40324	0.131714
16S-seq	PRJNA1033679	SRR26620087	Stenotrophomonas maltophilia	40324	0.469499
16S-seq	PRJNA1033679	SRR26620088	Stenotrophomonas maltophilia	40324	0.426976
16S-seq	PRJNA1033679	SRR26620096	Stenotrophomonas maltophilia	40324	0.370828
16S-seq	PRJNA1033679	SRR26620107	Stenotrophomonas maltophilia	40324	0.123694
Metatranscriptomic	PRJNA260091	SRR1290705	Staphylococcus epidermidis	1282	0.852322
Metatranscriptomic	PRJNA260091	SRR1290705	Cutibacterium acnes	1747	0.893834
Metatranscriptomic	PRJNA260091	SRR1290770	Staphylococcus epidermidis	1282	0.523965
Metatranscriptomic	PRJNA260091	SRR1290770	Cutibacterium acnes	1747	0.76979
Metatranscriptomic	PRJNA260091	SRR1290824	Staphylococcus epidermidis	1282	0.907142
Metatranscriptomic	PRJNA260091	SRR1290824	Cutibacterium acnes	1747	0.914444
Metatranscriptomic	PRJNA260091	SRR1291021	Cutibacterium acnes	1747	0.819895
Metatranscriptomic	PRJNA260091	SRR1291022	Staphylococcus epidermidis	1282	0.976192
Metatranscriptomic	PRJNA260091	SRR1291022	Cutibacterium acnes	1747	0.841623
Metatranscriptomic	PRJNA260091	SRR1291027	Cutibacterium acnes	1747	0.873322
Metatranscriptomic	PRJNA260091	SRR1291028	Staphylococcus epidermidis	1282	0.928342
Metatranscriptomic	PRJNA260091	SRR1291028	Cutibacterium acnes	1747	0.754616
WGS	PRJNA707099	SRR13867750	Pseudomonas aeruginosa	287	0.988079
WGS	PRJNA707099	SRR13867752	Klebsiella pneumoniae	573	0.965168
WGS	PRJNA707099	SRR13867765	Pseudomonas aeruginosa	287	0.945738
WGS	PRJNA707099	SRR13867851	Staphylococcus epidermidis	1282	0.313979
scRNA-seq	PRJNA636282	SRR11888084	Staphylococcus epidermidis	1282	0.545535
scRNA-seq	PRJNA636282	SRR11888084	Cutibacterium acnes	1747	0.983612
scRNA-seq	PRJNA636282	SRR11888086	Staphylococcus epidermidis	1282	0.710023
scRNA-seq	PRJNA636282	SRR11888086	Cutibacterium acnes	1747	0.988748
scRNA-seq	PRJNA636282	SRR11888087	Staphylococcus epidermidis	1282	0.341073
scRNA-seq	PRJNA636282	SRR11888087	Cutibacterium acnes	1747	0.982727
scRNA-seq	PRJNA636282	SRR11888088	Staphylococcus epidermidis	1282	0.975074
scRNA-seq	PRJNA636282	SRR11888088	Cutibacterium acnes	1747	0.978109
scRNA-seq	PRJNA636282	SRR11888089	Staphylococcus epidermidis	1282	0.933034
scRNA-seq	PRJNA636282	SRR11888089	Cutibacterium acnes	1747	0.865616
scRNA-seq	PRJNA636282	SRR11888090	Staphylococcus epidermidis	1282	0.567377
scRNA-seq	PRJNA636282	SRR11888090	Cutibacterium acnes	1747	0.205453
scRNA-seq	PRJNA636282	SRR11888091	Staphylococcus epidermidis	1282	0.326345
scRNA-seq	PRJNA636282	SRR11888091	Cutibacterium acnes	1747	0.983594
scRNA-seq	PRJNA636282	SRR11888092	Staphylococcus epidermidis	1282	0.781522
scRNA-seq	PRJNA636282	SRR11888092	Cutibacterium acnes	1747	0.969202
scRNA-seq	PRJNA636282	SRR11888093	Staphylococcus epidermidis	1282	0.639167
scRNA-seq	PRJNA636282	SRR11888093	Cutibacterium acnes	1747	0.925867
WGS	PRJNA707099	SRR13867762	Streptococcus pneumoniae	1313	0.991284
WGS	PRJNA707099	SRR13867766	Enterococcus faecalis	1351	0.796475
WGS	PRJNA707099	SRR13867770	Serratia marcescens	615	0.88235
WGS	PRJNA707099	SRR13867774	Serratia marcescens	615	0.666333
WGS	PRJNA707099	SRR13867777	Enterococcus faecalis	1351	0.0573608
WGS	PRJNA707099	SRR13867850	Enterococcus faecium	1352	0.0717984
RNA-seq	PRJEB65477	ERR11901285	Proteus mirabilis	584	0.420829
RNA-seq	PRJEB65477	ERR11901290	Serratia marcescens	615	0.0130116
RNA-seq	PRJEB65477	ERR11901297	Clostridium perfringens	1502	0.974294
RNA-seq	PRJEB65477	ERR11901408	Streptococcus mitis	28037	0.0249905
WGS	PRJNA854064	SRR19900987	Enterococcus faecium	1352	0.993927
WGS	PRJNA854064	SRR19900989	Candida albicans SC5314	237561	0.837808
WGS	PRJNA854064	SRR19900990	[Candida] glabrata	5478	0.988039
WGS	PRJNA854064	SRR19900991	Enterococcus faecium	1352	0.956668
WGS	PRJNA854064	SRR19900993	Candida albicans SC5314	237561	0.920512
WGS	PRJNA854064	SRR19900995	Enterococcus faecalis	1351	0.949496
WGS	PRJNA854064	SRR19900997	[Candida] glabrata	5478	0.992064
WGS	PRJNA854064	SRR19900999	Enterococcus faecium	1352	0.986975
WGS	PRJNA854064	SRR19901004	Candida albicans SC5314	237561	0.920977
WGS	PRJNA854064	SRR19901009	Enterococcus faecium	1352	0.981266
WGS	PRJNA854064	SRR19901012	Enterococcus faecium	1352	0.961598
WGS	PRJNA854064	SRR19901013	[Candida] glabrata	5478	0.909715
WGS	PRJNA854064	SRR19901015	[Candida] glabrata	5478	0.530447
WGS	PRJNA854064	SRR19901019	[Candida] glabrata	5478	0.964605
WGS	PRJNA854064	SRR19901022	[Candida] glabrata	5478	0.967403
WGS	PRJNA854064	SRR19901023	Candida albicans SC5314	237561	0.986403
WGS	PRJNA854064	SRR19901027	Corynebacterium singulare	161899	0.0344414
WGS	PRJNA854064	SRR19901029	Bifidobacterium adolescentis	1680	0.567776
WGS	PRJNA854064	SRR19901034	[Candida] glabrata	5478	0.259666
WGS	PRJNA854064	SRR19901037	Enterococcus faecalis	1351	0.987022
WGS	PRJNA854064	SRR19901039	Staphylococcus haemolyticus	1283	0.0685012
WGS	PRJNA854064	SRR19901045	[Candida] glabrata	5478	0.757486
WGS	PRJNA854064	SRR19901062	Enterococcus faecium	1352	0.331886
WGS	PRJNA854064	SRR19901069	Proteus mirabilis	584	0.987209
WGS	PRJNA854064	SRR19901072	Enterococcus faecium	1352	0.950371
WGS	PRJNA854064	SRR19901081	Candida albicans SC5314	237561	0.94209
WGS	PRJNA854064	SRR19901082	Candida albicans SC5314	237561	0.972698
WGS	PRJNA854064	SRR19901083	Enterococcus faecium	1352	0.329185
WGS	PRJNA854064	SRR19901089	Candida albicans SC5314	237561	0.881037
WGS	PRJNA854064	SRR19901092	Enterococcus faecium	1352	0.985629
WGS	PRJNA854064	SRR19901106	[Candida] glabrata	5478	0.81105
WGS	PRJNA854064	SRR19901108	[Candida] glabrata	5478	0.881474
WGS	PRJNA854064	SRR19901126	Enterococcus faecium	1352	0.587002
WGS	PRJNA854064	SRR19901149	Lactobacillus iners	147802	0.166465
WGS	PRJNA854064	SRR19901163	Enterococcus faecium	1352	0.925552
WGS	PRJNA854064	SRR19901167	Pichia kudriavzevii	4909	0.973395
WGS	PRJNA854064	SRR19901170	Gardnerella vaginalis	2702	0.676666
WGS	PRJNA854064	SRR19901173	Gardnerella vaginalis	2702	0.65
WGS	PRJNA854064	SRR19901174	Enterococcus faecium	1352	0.857945
WGS	PRJNA854064	SRR19901181	Enterococcus faecium	1352	0.911798
WGS	PRJNA854064	SRR19901185	Enterococcus faecium	1352	0.930533
WGS	PRJNA854064	SRR19901188	Enterococcus faecium	1352	0.939773
WGS	PRJNA854064	SRR19901192	Morganella morganii	582	0.751772
WGS	PRJNA854064	SRR19901193	Enterococcus faecium	1352	0.972849
WGS	PRJNA854064	SRR19901200	[Candida] glabrata	5478	0.919749
WGS	PRJNA854064	SRR19901203	Enterococcus faecium	1352	0.990015
WGS	PRJNA854064	SRR19901207	Enterococcus faecium	1352	0.989003
WGS	PRJNA854064	SRR19901210	Corynebacterium striatum	43770	0.758418
WGS	PRJNA854064	SRR19901212	[Candida] glabrata	5478	0.922973
WGS	PRJNA854064	SRR21564008	Streptococcus anginosus	1328	0.0482186
WGS	PRJNA854064	SRR21564012	Corynebacterium jeikeium	38289	0.870119
WGS	PRJNA854064	SRR21564013	Gardnerella vaginalis	2702	0.80936
WGS	PRJNA854064	SRR21564014	Staphylococcus haemolyticus	1283	0.831388
WGS	PRJNA854064	SRR21564016	Streptococcus mitis	28037	0.375273
WGS	PRJNA854064	SRR21564018	Lactobacillus iners	147802	0.681898
WGS	PRJNA854064	SRR21564023	Lactobacillus iners	147802	0.873896
WGS	PRJNA854064	SRR21564027	Gardnerella vaginalis	2702	0.6396
WGS	PRJNA854064	SRR21564030	Lactobacillus iners	147802	0.981766
WGS	PRJNA854064	SRR21564032	Staphylococcus hominis	1290	0.862711
WGS	PRJNA854064	SRR21564033	Lactobacillus iners	147802	0.978878
WGS	PRJNA854064	SRR21564034	Lactobacillus iners	147802	0.527051
WGS	PRJNA854064	SRR21564035	Lactobacillus iners	147802	0.761831
16S-seq	PRJNA1064180	SRR27532414	Fusobacterium nucleatum	851	0.930114
16S-seq	PRJNA1064180	SRR27532415	Fusobacterium nucleatum	851	0.96366
16S-seq	PRJNA1064180	SRR27532417	Fusobacterium nucleatum	851	0.420639
16S-seq	PRJNA1064180	SRR27532418	Fusobacterium nucleatum	851	0.668372
16S-seq	PRJNA1064180	SRR27532420	Fusobacterium nucleatum	851	0.954823
16S-seq	PRJNA1064180	SRR27532421	Fusobacterium nucleatum	851	0.504115
16S-seq	PRJNA1064180	SRR27532423	Fusobacterium nucleatum	851	0.360795
16S-seq	PRJNA1064180	SRR27532425	Fusobacterium nucleatum	851	0.12057
16S-seq	PRJNA1064180	SRR27532426	Fusobacterium nucleatum	851	0.914261
16S-seq	PRJNA1064180	SRR27532428	Fusobacterium nucleatum	851	0.931938
16S-seq	PRJNA1064180	SRR27532429	Fusobacterium nucleatum	851	0.118996
16S-seq	PRJNA1064180	SRR27532430	Fusobacterium nucleatum	851	0.318366
16S-seq	PRJNA1064180	SRR27532431	Fusobacterium nucleatum	851	0.400904
16S-seq	PRJNA1064180	SRR27532432	Fusobacterium nucleatum	851	0.816872
16S-seq	PRJNA1064180	SRR27532435	Fusobacterium nucleatum	851	0.364451
16S-seq	PRJNA1064180	SRR27532437	Fusobacterium nucleatum	851	0.826668
16S-seq	PRJNA1064180	SRR27532438	Fusobacterium nucleatum	851	0.977485
16S-seq	PRJNA1064180	SRR27532439	Fusobacterium nucleatum	851	0.599615
16S-seq	PRJNA1064180	SRR27532440	Fusobacterium nucleatum	851	0.869031
16S-seq	PRJNA1064180	SRR27532441	Fusobacterium nucleatum	851	0.707252
16S-seq	PRJNA1064180	SRR27532444	Fusobacterium nucleatum	851	0.79164
16S-seq	PRJNA1064180	SRR27532452	Fusobacterium nucleatum	851	0.572804
16S-seq	PRJNA1064180	SRR27532453	Fusobacterium nucleatum	851	0.744141
16S-seq	PRJNA1064180	SRR27532456	Fusobacterium nucleatum	851	0.849248
16S-seq	PRJNA1064180	SRR27532457	Fusobacterium nucleatum	851	0.635213
16S-seq	PRJNA1064180	SRR27532458	Fusobacterium nucleatum	851	0.962231
16S-seq	PRJNA1064180	SRR27532459	Fusobacterium nucleatum	851	0.509664
16S-seq	PRJNA1064180	SRR27532460	Fusobacterium nucleatum	851	0.942128
16S-seq	PRJNA1064180	SRR27532461	Fusobacterium nucleatum	851	0.951977
16S-seq	PRJNA1064180	SRR27532462	Fusobacterium nucleatum	851	0.652513
16S-seq	PRJNA1064180	SRR27532464	Fusobacterium nucleatum	851	0.93892
16S-seq	PRJNA1064180	SRR27532466	Fusobacterium nucleatum	851	0.978337
16S-seq	PRJNA1064180	SRR27532467	Fusobacterium nucleatum	851	0.948579
16S-seq	PRJNA1064180	SRR27532468	Fusobacterium nucleatum	851	0.638981
16S-seq	PRJNA1064180	SRR27532469	Fusobacterium nucleatum	851	0.635212
16S-seq	PRJNA1064180	SRR27532470	Fusobacterium nucleatum	851	0.782578
16S-seq	PRJNA1064180	SRR27532471	Fusobacterium nucleatum	851	0.863743
16S-seq	PRJNA1064180	SRR27532474	Fusobacterium nucleatum	851	0.730915
16S-seq	PRJNA1064180	SRR27532475	Fusobacterium nucleatum	851	0.811516
16S-seq	PRJNA1064180	SRR27532477	Fusobacterium nucleatum	851	0.931935
16S-seq	PRJNA1064180	SRR27532478	Fusobacterium nucleatum	851	0.780261
16S-seq	PRJNA1064180	SRR27532479	Fusobacterium nucleatum	851	0.991044
16S-seq	PRJNA1064180	SRR27532480	Fusobacterium nucleatum	851	0.960607
16S-seq	PRJNA1064180	SRR27532481	Fusobacterium nucleatum	851	0.975491
16S-seq	PRJNA1064180	SRR27532482	Fusobacterium nucleatum	851	0.892142
16S-seq	PRJNA1064180	SRR27532484	Fusobacterium nucleatum	851	0.632361
16S-seq	PRJNA1064180	SRR27532485	Fusobacterium nucleatum	851	0.943712
16S-seq	PRJNA1064180	SRR27532486	Fusobacterium nucleatum	851	0.45352
16S-seq	PRJNA1064180	SRR27532487	Fusobacterium nucleatum	851	0.531929
16S-seq	PRJNA1064180	SRR27532488	Fusobacterium nucleatum	851	0.754101
16S-seq	PRJNA1064180	SRR27532489	Fusobacterium nucleatum	851	0.84607
16S-seq	PRJNA1064180	SRR27532490	Fusobacterium nucleatum	851	0.899834
16S-seq	PRJNA1064180	SRR27532491	Fusobacterium nucleatum	851	0.911793
16S-seq	PRJNA1064180	SRR27532492	Fusobacterium nucleatum	851	0.938911
16S-seq	PRJNA1064180	SRR27532493	Fusobacterium nucleatum	851	0.685708
16S-seq	PRJNA1064180	SRR27532494	Fusobacterium nucleatum	851	0.405901
16S-seq	PRJNA1064180	SRR27532495	Fusobacterium nucleatum	851	0.89153
16S-seq	PRJNA1064180	SRR27532496	Fusobacterium nucleatum	851	0.90774
16S-seq	PRJNA1064180	SRR27532499	Fusobacterium nucleatum	851	0.719184
16S-seq	PRJNA1064180	SRR27532500	Fusobacterium nucleatum	851	0.918834
16S-seq	PRJNA1064180	SRR27532501	Fusobacterium nucleatum	851	0.955462
16S-seq	PRJNA1064180	SRR27532504	Fusobacterium nucleatum	851	0.764582
16S-seq	PRJNA1064180	SRR27532505	Fusobacterium nucleatum	851	0.942957
16S-seq	PRJNA1064180	SRR27532507	Fusobacterium nucleatum	851	0.959022
16S-seq	PRJNA1064180	SRR27532509	Fusobacterium nucleatum	851	0.841244
16S-seq	PRJNA1064180	SRR27532510	Fusobacterium nucleatum	851	0.663758
16S-seq	PRJNA1064180	SRR27532512	Fusobacterium nucleatum	851	0.447864
16S-seq	PRJNA1064180	SRR27532513	Fusobacterium nucleatum	851	0.657358
16S-seq	PRJNA1064180	SRR27532515	Fusobacterium nucleatum	851	0.468675
16S-seq	PRJNA1064180	SRR27532516	Fusobacterium nucleatum	851	0.35015
16S-seq	PRJNA1064180	SRR27532517	Fusobacterium nucleatum	851	0.608925
16S-seq	PRJNA1064180	SRR27532518	Fusobacterium nucleatum	851	0.814436
16S-seq	PRJNA1064180	SRR27532519	Fusobacterium nucleatum	851	0.591549
16S-seq	PRJNA1064180	SRR27532521	Fusobacterium nucleatum	851	0.228095
16S-seq	PRJNA1064180	SRR27532522	Fusobacterium nucleatum	851	0.937782
16S-seq	PRJNA1064180	SRR27532523	Fusobacterium nucleatum	851	0.240598
16S-seq	PRJNA1064180	SRR27532524	Fusobacterium nucleatum	851	0.901798
16S-seq	PRJNA1064180	SRR27532525	Fusobacterium nucleatum	851	0.645207
16S-seq	PRJNA1064180	SRR27532526	Fusobacterium nucleatum	851	0.663818
16S-seq	PRJNA1064180	SRR27532529	Fusobacterium nucleatum	851	0.949586
16S-seq	PRJNA1064180	SRR27532531	Fusobacterium nucleatum	851	0.792014
16S-seq	PRJNA1064180	SRR27532532	Fusobacterium nucleatum	851	0.889058
16S-seq	PRJNA1064180	SRR27532533	Fusobacterium nucleatum	851	0.378259
16S-seq	PRJNA1064180	SRR27532534	Fusobacterium nucleatum	851	0.941058
16S-seq	PRJNA1064180	SRR27532536	Fusobacterium nucleatum	851	0.3905
16S-seq	PRJNA1064180	SRR27532537	Fusobacterium nucleatum	851	0.699361
16S-seq	PRJNA1064180	SRR27532558	Fusobacterium nucleatum	851	0.678075
16S-seq	PRJNA1064180	SRR27532559	Fusobacterium nucleatum	851	0.865547
16S-seq	PRJNA1064180	SRR27532561	Fusobacterium nucleatum	851	0.325471
16S-seq	PRJNA1064180	SRR27532563	Fusobacterium nucleatum	851	0.703687
16S-seq	PRJNA1064180	SRR27532565	Fusobacterium nucleatum	851	0.767812
16S-seq	PRJNA1064180	SRR27532566	Fusobacterium nucleatum	851	0.90725
16S-seq	PRJNA1064180	SRR27532567	Fusobacterium nucleatum	851	0.966998
16S-seq	PRJNA1064180	SRR27532568	Fusobacterium nucleatum	851	0.142665
16S-seq	PRJNA1064180	SRR27532569	Fusobacterium nucleatum	851	0.558049
16S-seq	PRJNA1064180	SRR27532570	Fusobacterium nucleatum	851	0.985308
16S-seq	PRJNA1064180	SRR27532572	Fusobacterium nucleatum	851	0.971022
16S-seq	PRJNA1064180	SRR27532573	Fusobacterium nucleatum	851	0.901676
16S-seq	PRJNA1064180	SRR27532574	Fusobacterium nucleatum	851	0.75921
16S-seq	PRJNA1064180	SRR27532575	Fusobacterium nucleatum	851	0.837878
16S-seq	PRJNA1064180	SRR27532576	Fusobacterium nucleatum	851	0.556789
16S-seq	PRJNA1064180	SRR27532577	Fusobacterium nucleatum	851	0.923925
16S-seq	PRJNA1064180	SRR27532578	Fusobacterium nucleatum	851	0.983336
16S-seq	PRJNA1064180	SRR27532579	Fusobacterium nucleatum	851	0.153678
16S-seq	PRJNA1064180	SRR27532580	Fusobacterium nucleatum	851	0.248074
16S-seq	PRJNA1064180	SRR27532581	Fusobacterium nucleatum	851	0.839171
16S-seq	PRJNA1064180	SRR27532582	Fusobacterium nucleatum	851	0.951873
16S-seq	PRJNA1064180	SRR27532583	Fusobacterium nucleatum	851	0.829896
16S-seq	PRJNA1064180	SRR27532584	Fusobacterium nucleatum	851	0.724948
16S-seq	PRJNA1064180	SRR27532585	Fusobacterium nucleatum	851	0.241271
16S-seq	PRJNA1064180	SRR27532588	Fusobacterium nucleatum	851	0.947045
16S-seq	PRJNA1064180	SRR27532590	Fusobacterium nucleatum	851	0.158496
16S-seq	PRJNA1064180	SRR27532593	Fusobacterium nucleatum	851	0.785157
16S-seq	PRJNA1064180	SRR27532594	Fusobacterium nucleatum	851	0.205136
16S-seq	PRJNA1064180	SRR27532595	Fusobacterium nucleatum	851	0.341979
16S-seq	PRJNA1064180	SRR27532596	Fusobacterium nucleatum	851	0.136983
16S-seq	PRJNA1064180	SRR27532597	Fusobacterium nucleatum	851	0.930202
16S-seq	PRJNA1064180	SRR27532598	Fusobacterium nucleatum	851	0.891842
16S-seq	PRJNA1064180	SRR27532599	Fusobacterium nucleatum	851	0.742274
16S-seq	PRJNA1064180	SRR27532600	Fusobacterium nucleatum	851	0.981127
16S-seq	PRJNA1064180	SRR27532601	Fusobacterium nucleatum	851	0.271954
16S-seq	PRJNA1064180	SRR27532602	Fusobacterium nucleatum	851	0.714997
16S-seq	PRJNA1064180	SRR27532604	Fusobacterium nucleatum	851	0.495923
16S-seq	PRJNA1064180	SRR27532605	Fusobacterium nucleatum	851	0.590997
16S-seq	PRJNA1064180	SRR27532606	Fusobacterium nucleatum	851	0.925547
16S-seq	PRJNA1064180	SRR27532607	Fusobacterium nucleatum	851	0.315863
16S-seq	PRJNA1064180	SRR27532608	Fusobacterium nucleatum	851	0.937517
16S-seq	PRJNA1064180	SRR27532609	Fusobacterium nucleatum	851	0.797938
16S-seq	PRJNA1064180	SRR27532611	Fusobacterium nucleatum	851	0.109392
16S-seq	PRJNA1064180	SRR27532612	Fusobacterium nucleatum	851	0.641282
RNA-seq	PRJNA190102	SRR317086	Fusobacterium nucleatum	851	0.944322
RNA-seq	PRJNA190102	SRR317089	Fusobacterium nucleatum	851	0.961342
RNA-seq	PRJNA190102	SRR317092	Fusobacterium nucleatum	851	0.747623
RNA-seq	PRJNA190102	SRR317098	Fusobacterium nucleatum	851	0.859036
RNA-seq	PRJNA190102	SRR317099	Fusobacterium nucleatum	851	0.994868
RNA-seq	PRJNA190102	SRR317100	Fusobacterium nucleatum	851	0.684337
RNA-seq	PRJNA190102	SRR317101	Fusobacterium nucleatum	851	0.295502
RNA-seq	PRJNA190102	SRR317102	Fusobacterium nucleatum	851	0.570497
RNA-seq	PRJNA190102	SRR317103	Fusobacterium nucleatum	851	0.984598
RNA-seq	PRJNA190102	SRR317104	Fusobacterium nucleatum	851	0.958871
RNA-seq	PRJNA190102	SRR317105	Fusobacterium nucleatum	851	0.193014
RNA-seq	PRJNA190102	SRR317106	Fusobacterium nucleatum	851	0.421806
RNA-seq	PRJNA190102	SRR317107	Fusobacterium nucleatum	851	0.997166
RNA-seq	PRJNA190102	SRR317108	Fusobacterium nucleatum	851	0.351377
scRNA-seq	PRJNA555477	SRR9713132	Helicobacter pylori	210	0.943014
scRNA-seq	PRJNA555477	SRR9713134	Helicobacter pylori	210	0.899059
scRNA-seq	PRJNA555477	SRR9713135	Helicobacter pylori	210	0.898801
scRNA-seq	PRJNA555477	SRR9713136	Helicobacter pylori	210	0.978345
scRNA-seq	PRJNA555477	SRR9713137	Helicobacter pylori	210	0.974021
scRNA-seq	PRJNA555477	SRR9713139	Helicobacter pylori	210	0.978722
scRNA-seq	PRJNA555477	SRR9713144	Helicobacter pylori	210	0.68104
scRNA-seq	PRJNA555477	SRR9713145	Helicobacter pylori	210	0.764006
scRNA-seq	PRJNA555477	SRR9713146	Helicobacter pylori	210	0.792372
scRNA-seq	PRJNA555477	SRR9713147	Helicobacter pylori	210	0.910843
scRNA-seq	PRJNA555477	SRR9713148	Helicobacter pylori	210	0.132477
scRNA-seq	PRJNA555477	SRR9713149	Helicobacter pylori	210	0.046728
scRNA-seq	PRJNA555477	SRR9713150	Helicobacter pylori	210	0.0846294
scRNA-seq	PRJNA608742	SRR11181954	Severe acute respiratory syndrome coronavirus 2	2697049	0.0972998
scRNA-seq	PRJNA608742	SRR11181956	Severe acute respiratory syndrome coronavirus 2	2697049	0.531523
scRNA-seq	PRJNA608742	SRR11181958	Severe acute respiratory syndrome coronavirus 2	2697049	0.696113
scRNA-seq	PRJNA608742	SRR11181959	Severe acute respiratory syndrome coronavirus 2	2697049	0.927684
scRNA-seq	PRJNA608742	SRR11245353	Severe acute respiratory syndrome coronavirus 2	2697049	0.971148
scRNA-seq	PRJNA608742	SRR11537949	Severe acute respiratory syndrome coronavirus 2	2697049	0.781361
scRNA-seq	PRJNA608742	SRR11537950	Severe acute respiratory syndrome coronavirus 2	2697049	0.826176
scRNA-seq	PRJNA608742	SRR11537951	Severe acute respiratory syndrome coronavirus 2	2697049	0.924104
scRNA-seq	PRJNA636282	SRR11888084	Mycobacterium leprae	1769	0.942415
scRNA-seq	PRJNA636282	SRR11888086	Mycobacterium leprae	1769	0.990287
scRNA-seq	PRJNA636282	SRR11888087	Mycobacterium leprae	1769	0.990355
scRNA-seq	PRJNA636282	SRR11888088	Mycobacterium leprae	1769	0.993775
scRNA-seq	PRJNA636282	SRR11888089	Mycobacterium leprae	1769	0.930654
scRNA-seq	PRJNA636282	SRR11888091	Mycobacterium leprae	1769	0.995878
scRNA-seq	PRJNA636282	SRR11888093	Mycobacterium leprae	1769	0.987369
