## Supplementary material for "Revisiting the cancer microbiome using PRISM": Table S7

### Sheet: Table S7
ID	Description	GeneRatio	BgRatio	pvalue	p.adjust	qvalue	geneID	Count
GO:0005201	extracellular matrix structural constituent	15/43	167/18369	1.53576e-20	1.84291e-18	1.06695e-18	4060/5549/4239/633/7058/10631/1634/1303/4053/1311/7057/11117/3918/10516/7373	15
GO:0005539	glycosaminoglycan binding	13/43	232/18369	3.88548e-15	2.33129e-13	1.34969e-13	5549/633/7058/10631/350/1634/4043/4053/1311/3697/7057/3918/6649	13
GO:0008201	heparin binding	10/43	168/18369	4.62249e-12	1.84899e-10	1.07047e-10	5549/7058/10631/350/4043/4053/1311/7057/3918/6649	10
GO:1901681	sulfur compound binding	11/43	269/18369	2.05779e-11	6.17337e-10	3.57405e-10	5549/7058/10631/350/4043/4053/1311/7057/4583/3918/6649	11
GO:0005518	collagen binding	6/43	66/18369	9.36614e-09	2.24787e-07	1.3014e-07	4060/1311/7057/3675/64175/7373	6
GO:0005178	integrin binding	7/43	151/18369	5.54751e-08	1.1095e-06	6.42343e-07	1311/7057/11117/3675/3678/10516/3684	7
GO:0030021	extracellular matrix structural constituent conferring compression resistance	4/43	22/18369	1.84623e-07	3.16497e-06	1.83235e-06	4060/5549/633/1634	4
GO:0050840	extracellular matrix binding	4/43	55/18369	8.1386e-06	0.000122079	7.06773e-05	633/1634/7057/3675	4
GO:0030023	extracellular matrix constituent conferring elasticity	2/43	10/18369	0.000238019	0.00317358	0.00183734	11117/10516	2
GO:0097493	structural molecule activity conferring elasticity	2/43	12/18369	0.000348057	0.00417669	0.00241808	11117/10516	2
GO:0005507	copper ion binding	3/43	62/18369	0.000410421	0.00447732	0.00259213	1356/4583/6649	3
GO:0031418	L-ascorbic acid binding	2/43	20/18369	0.000990139	0.00953057	0.0055177	5352/64175	2
GO:0001540	amyloid-beta binding	3/43	85/18369	0.00103248	0.00953057	0.0055177	4043/1191/3684	3
GO:0004867	serine-type endopeptidase inhibitor activity	3/43	92/18369	0.00129788	0.0111247	0.00644062	12/3697/710	3
GO:0050750	low-density lipoprotein particle receptor binding	2/43	24/18369	0.00142979	0.0114383	0.00662218	4043/1191	2
GO:0051087	chaperone binding	3/43	104/18369	0.00184574	0.0131854	0.00763366	1075/1191/1356	3
GO:0043236	laminin binding	2/43	28/18369	0.0019466	0.0131854	0.00763366	7057/3675	2
GO:0061134	peptidase regulator activity	4/43	230/18369	0.00201521	0.0131854	0.00763366	1075/12/3697/710	4
GO:0070325	lipoprotein particle receptor binding	2/43	29/18369	0.00208769	0.0131854	0.00763366	4043/1191	2
GO:0001968	fibronectin binding	2/43	31/18369	0.00238399	0.014304	0.00828124	7057/3675	2
GO:0043394	proteoglycan binding	2/43	36/18369	0.00320607	0.0183204	0.0106066	1311/7057	2
GO:0030246	carbohydrate binding	4/43	273/18369	0.00373549	0.0203754	0.0117963	5352/3697/64175/2548	4
GO:0030020	extracellular matrix structural constituent conferring tensile strength	2/43	41/18369	0.00414219	0.0216114	0.0125119	1303/7373	2
GO:0004866	endopeptidase inhibitor activity	3/43	173/18369	0.00768674	0.0384337	0.0222511	12/3697/710	3
GO:0016706	2-oxoglutarate-dependent dioxygenase activity	2/43	58/18369	0.00814272	0.0390851	0.0226282	5352/64175	2
GO:0030414	peptidase inhibitor activity	3/43	180/18369	0.00856659	0.0395381	0.0228905	12/3697/710	3
GO:0061135	endopeptidase regulator activity	3/43	187/18369	0.00950348	0.0422377	0.0244534	12/3697/710	3
GO:0048029	monosaccharide binding	2/43	75/18369	0.0133312	0.0571337	0.0330774	5352/64175	2
GO:0033218	amide binding	4/43	400/18369	0.0140028	0.0579425	0.0335457	4043/60681/1191/3684	4
GO:0038024	cargo receptor activity	2/43	83/18369	0.0161567	0.0646268	0.0374155	3959/3684	2
GO:0051213	dioxygenase activity	2/43	91/18369	0.0192148	0.0743798	0.043062	5352/64175	2
GO:0005528	FK506 binding	1/43	10/18369	0.0231696	0.0839384	0.0485959	60681	1
GO:0008239	dipeptidyl-peptidase activity	1/43	10/18369	0.0231696	0.0839384	0.0485959	1075	1
GO:0008238	exopeptidase activity	2/43	102/18369	0.0237826	0.0839384	0.0485959	1075/119587	2
GO:0001851	complement component C3b binding	1/43	11/18369	0.0254575	0.0872828	0.0505321	3684	1
GO:0005527	macrolide binding	1/43	12/18369	0.0277401	0.089968	0.0520868	60681	1
GO:0031543	peptidyl-proline dioxygenase activity	1/43	12/18369	0.0277401	0.089968	0.0520868	64175	1
GO:0005161	platelet-derived growth factor receptor binding	1/43	14/18369	0.0322898	0.0945068	0.0547145	3678	1
GO:0005172	vascular endothelial growth factor receptor binding	1/43	14/18369	0.0322898	0.0945068	0.0547145	3678	1
GO:0015926	glucosidase activity	1/43	14/18369	0.0322898	0.0945068	0.0547145	2548	1
GO:0031404	chloride ion binding	1/43	14/18369	0.0322898	0.0945068	0.0547145	1075	1
GO:0051082	unfolded protein binding	2/43	122/18369	0.0330948	0.0945565	0.0547432	1191/10525	2
GO:0017128	phospholipid scramblase activity	1/43	15/18369	0.0345569	0.0964378	0.0558324	81037	1
GO:0016722	oxidoreductase activity, acting on metal ions	1/43	16/18369	0.0368187	0.0975431	0.0564723	1356	1
GO:0019955	cytokine binding	2/43	130/18369	0.0371595	0.0975431	0.0564723	1311/7057	2
GO:0042277	peptide binding	3/43	317/18369	0.0378266	0.0975431	0.0564723	4043/1191/3684	3
GO:0019838	growth factor binding	2/43	132/18369	0.0382044	0.0975431	0.0564723	4053/7057	2
GO:0030169	low-density lipoprotein particle binding	1/43	17/18369	0.0390754	0.0976885	0.0565565	7057	1
GO:0043395	heparan sulfate proteoglycan binding	1/43	18/18369	0.0413269	0.0993747	0.0575327	1311	1
GO:0002020	protease binding	2/43	138/18369	0.0414061	0.0993747	0.0575327	1311/3675	2
GO:0036122	BMP binding	1/43	20/18369	0.0458145	0.107799	0.0624098	1311	1
GO:0001846	opsonin binding	1/43	21/18369	0.0480506	0.108906	0.063051	3684	1
GO:0019842	vitamin binding	2/43	150/18369	0.0481003	0.108906	0.063051	5352/64175	2
GO:0005506	iron ion binding	2/43	152/18369	0.0492523	0.10945	0.0633655	5352/64175	2
GO:0004857	enzyme inhibitor activity	3/43	359/18369	0.0514427	0.110542	0.063998	12/3697/710	3
GO:0017134	fibroblast growth factor binding	1/43	23/18369	0.0525074	0.110542	0.063998	7057	1
GO:0050431	transforming growth factor beta binding	1/43	23/18369	0.0525074	0.110542	0.063998	7057	1
GO:0005540	hyaluronic acid binding	1/43	24/18369	0.0547282	0.111312	0.0644435	3697	1
GO:0016505	peptidase activator activity involved in apoptotic process	1/43	24/18369	0.0547282	0.111312	0.0644435	1075	1
GO:0060229	lipase activator activity	1/43	25/18369	0.0569439	0.113888	0.065935	350	1
GO:0001848	complement binding	1/43	26/18369	0.0591545	0.116244	0.0672991	3684	1
GO:0004252	serine-type endopeptidase activity	2/43	170/18369	0.0600594	0.116244	0.0672991	1075/11012	2
GO:0016705	oxidoreductase activity, acting on paired donors, with incorporation or reduction of molecular oxygen	2/43	177/18369	0.0644647	0.120226	0.0696045	5352/64175	2
GO:0051787	misfolded protein binding	1/43	29/18369	0.065756	0.120226	0.0696045	1191	1
GO:0071813	lipoprotein particle binding	1/43	30/18369	0.0679464	0.120226	0.0696045	7057	1
GO:0071814	protein-lipid complex binding	1/43	30/18369	0.0679464	0.120226	0.0696045	7057	1
GO:0004181	metallocarboxypeptidase activity	1/43	31/18369	0.0701318	0.120226	0.0696045	119587	1
GO:0005154	epidermal growth factor receptor binding	1/43	31/18369	0.0701318	0.120226	0.0696045	3678	1
GO:0048019	receptor antagonist activity	1/43	31/18369	0.0701318	0.120226	0.0696045	4043	1
GO:0140597	protein carrier chaperone	1/43	31/18369	0.0701318	0.120226	0.0696045	1191	1
GO:0017147	Wnt-protein binding	1/43	32/18369	0.0723122	0.121542	0.0703663	6424	1
GO:0008236	serine-type peptidase activity	2/43	190/18369	0.0729251	0.121542	0.0703663	1075/11012	2
GO:0017171	serine hydrolase activity	2/43	194/18369	0.0755977	0.12427	0.0719459	1075/11012	2
GO:0031406	carboxylic acid binding	2/43	200/18369	0.0796652	0.129187	0.0747923	5352/64175	2
GO:0003755	peptidyl-prolyl cis-trans isomerase activity	1/43	38/18369	0.0852902	0.136464	0.0790057	60681	1
GO:0043177	organic acid binding	2/43	212/18369	0.0880007	0.138948	0.0804439	5352/64175	2
GO:0016859	cis-trans isomerase activity	1/43	41/18369	0.0917125	0.140765	0.0814956	60681	1
GO:0140662	ATP-dependent protein folding chaperone	1/43	41/18369	0.0917125	0.140765	0.0814956	10525	1
GO:0030547	signaling receptor inhibitor activity	1/43	42/18369	0.0938435	0.140765	0.0814956	4043	1
GO:0140303	intramembrane lipid transporter activity	1/43	42/18369	0.0938435	0.140765	0.0814956	81037	1
GO:0048156	tau protein binding	1/43	43/18369	0.0959696	0.142177	0.0823131	1191	1
GO:0004180	carboxypeptidase activity	1/43	47/18369	0.104425	0.152817	0.0884733	119587	1
GO:0005044	scavenger receptor activity	1/43	48/18369	0.106527	0.154015	0.0891666	3959	1
GO:0005080	protein kinase C binding	1/43	49/18369	0.108624	0.155177	0.0898395	5589	1
GO:0016504	peptidase activator activity	1/43	50/18369	0.110716	0.156305	0.0904926	1075	1
GO:0001786	phosphatidylserine binding	1/43	62/18369	0.135452	0.18683	0.108165	7057	1
GO:0098631	cell adhesion mediator activity	1/43	62/18369	0.135452	0.18683	0.108165	11117	1
GO:0005548	phospholipid transporter activity	1/43	64/18369	0.139508	0.190239	0.110138	81037	1
GO:0044183	protein folding chaperone	1/43	67/18369	0.145559	0.196259	0.113623	10525	1
GO:0008235	metalloexopeptidase activity	1/43	68/18369	0.147566	0.196755	0.113911	119587	1
GO:0043621	protein self-association	1/43	72/18369	0.15555	0.205121	0.118754	1075	1
GO:0001618	virus receptor activity	1/43	77/18369	0.165427	0.215775	0.124922	3678	1
GO:0140272	exogenous protein binding	1/43	78/18369	0.167389	0.215986	0.125045	3678	1
GO:0016209	antioxidant activity	1/43	82/18369	0.175192	0.223649	0.129481	6649	1
GO:0072341	modified amino acid binding	1/43	85/18369	0.180997	0.228627	0.132363	7057	1
GO:0140104	molecular carrier activity	1/43	88/18369	0.186762	0.233452	0.135157	1191	1
GO:0051219	phosphoprotein binding	1/43	92/18369	0.194387	0.240479	0.139225	5589	1
GO:0004553	hydrolase activity, hydrolyzing O-glycosyl compounds	1/43	94/18369	0.198173	0.242661	0.140488	2548	1
GO:0004197	cysteine-type endopeptidase activity	1/43	118/18369	0.242276	0.293667	0.170018	1075	1
GO:0031072	heat shock protein binding	1/43	128/18369	0.259944	0.310917	0.180005	3684	1
GO:0044325	transmembrane transporter binding	1/43	129/18369	0.261689	0.310917	0.180005	5589	1
GO:0004175	endopeptidase activity	2/43	428/18369	0.264924	0.310949	0.180023	1075/11012	2
GO:0016798	hydrolase activity, acting on glycosyl bonds	1/43	132/18369	0.266898	0.310949	0.180023	2548	1
GO:0070851	growth factor receptor binding	1/43	137/18369	0.275501	0.317886	0.184039	3678	1
GO:0140375	immune receptor activity	1/43	141/18369	0.282313	0.322643	0.186793	5284	1
GO:0016853	isomerase activity	1/43	154/18369	0.30402	0.343058	0.198613	60681	1
GO:0005543	phospholipid binding	2/43	475/18369	0.305894	0.343058	0.198613	350/7057	2
GO:0005319	lipid transporter activity	1/43	169/18369	0.328271	0.364746	0.211169	81037	1
GO:0008234	cysteine-type peptidase activity	1/43	185/18369	0.353229	0.388674	0.225022	1075	1
GO:0019902	phosphatase binding	1/43	187/18369	0.356284	0.388674	0.225022	1075	1
GO:0016758	hexosyltransferase activity	1/43	195/18369	0.368365	0.397876	0.230349	201595	1
GO:0008237	metallopeptidase activity	1/43	197/18369	0.371351	0.397876	0.230349	119587	1
GO:0016757	glycosyltransferase activity	1/43	266/18369	0.466318	0.495205	0.286698	201595	1
GO:0005126	cytokine receptor binding	1/43	270/18369	0.471371	0.49618	0.287262	3678	1
GO:0031625	ubiquitin protein ligase binding	1/43	301/18369	0.508979	0.531108	0.307484	1191	1
GO:0044389	ubiquitin-like protein ligase binding	1/43	320/18369	0.530723	0.549024	0.317856	1191	1
GO:0045296	cadherin binding	1/43	333/18369	0.545056	0.559032	0.32365	10562	1
GO:0046982	protein heterodimerization activity	1/43	343/18369	0.55579	0.56521	0.327227	3675	1
GO:0030674	protein-macromolecule adaptor activity	1/43	361/18369	0.57449	0.579317	0.335394	7373	1
GO:0048018	receptor ligand activity	1/43	497/18369	0.692975	0.692975	0.401196	4043	1
